# Comparative Analysis of Salinity Response Transcriptomes in Salt-Tolerant Pokkali and Susceptible IR29 Rice

**DOI:** 10.1101/2023.08.20.551368

**Authors:** Matthew Geniza, Samuel E. Fox, Abigail Sage, Mitra Ansariola, Molly Megraw, Pankaj Jaiswal

## Abstract

Rice is a major cereal crop responsible for feeding the world’s population. To improve grain yield and quality, meet growing demand, and face the challenges posed by abiotic and biotic stress, it is imperative to explore genetic diversity in rice for candidate genes and loci that may contribute to stress tolerance. High salinity abiotic stress in the rice growth environment affects growth, yield, and quality. Therefore, we conducted a salt stress-responsive RNA-Seq-based transcriptome study of two rice (*Oryza sativa*) varieties, the salt-tolerant Pokkali and the salt-sensitive breeding line IR29. To identify early and late salinity response genes, we collected samples from the treated and untreated plants in this study at 1, 2, 5, 10, and 24 hours after treatment with 300 mM NaCl solution. We identified 7,209 and 6,595 salt-induced differentially expressed transcripts from Pokkali and IR29, respectively, over all time points. We identified ∼190,000 single nucleotide polymorphism (SNP) sites and ∼40,000 simple sequence repeat (SSR) sites, allowing analysis of their consequences on genetic diversity, transcript structure, gene function, and differential expression. We identified and validated the polymorphic SSRs in the differentially expressed salt-responsive genes *Respiratory Burst Oxidase Homolog B (RBOHB)* and *Rice Salt Sensitive 1 (RSS1)* that underly nearby salt tolerance QTLs. This study provides insight into transcriptional programming during salt stress, evidence for improving *Oryza* genome annotations, and reveals SNP and SSR sites associated with differential gene expression and potential gene function.
