## Supplementary material for "Comparative Analysis of Salinity Response Transcriptomes in Salt-Tolerant Pokkali and Susceptible IR29 Rice": Geniza_et_at_ supplementary_material (2).xlsx

### Sheet: Sheet1
Supplementary Table 2: List of differentially expressed Japonica genes that encode transcription factors. Data includes gene expression patterns (red for upregulation, blue for down regulation and white for N/A)
RAP_ID	protein_name	family	RAP_ID | protein_name | family	ir291h	ir292h	ir295h	ir2910h	ir29124h	pok1h	pok2h	pok5h	pok10h	pok24h
Os01g0713600	OsABI3	ABI3-VP1 (55)	Os01g0713600 | OsABI3 | ABI3-VP1 (55)	NA	NA	NA	NA	NA	NA	NA	1	NA	NA
Os02g0598200	OsABI11	ABI3-VP1 (55)	Os02g0598200 | OsABI11 | ABI3-VP1 (55)	NA	NA	NA	NA	1	NA	NA	NA	NA	NA
Os03g0164300	OsABI14	ABI3-VP1 (55)	Os03g0164300 | OsABI14 | ABI3-VP1 (55)	NA	1	NA	NA	NA	NA	NA	1	0	NA
Os03g0184500	OsABI15	ABI3-VP1 (55)	Os03g0184500 | OsABI15 | ABI3-VP1 (55)	1	1	0	NA	NA	1	NA	1	NA	NA
Os11g0156000	OsABI53	ABI3-VP1 (55)	Os11g0156000 | OsABI53 | ABI3-VP1 (55)	1	NA	NA	NA	NA	NA	NA	1	NA	NA
Os12g0157000	OsABI48	ABI3-VP1 (55)	Os12g0157000 | OsABI48 | ABI3-VP1 (55)	NA	NA	0	NA	NA	NA	1	1	0	NA
Os01g0141000	OsEREB3	AP2-EREBP (164)	Os01g0141000 | OsEREB3 | AP2-EREBP (164)	NA	1	NA	0	NA	NA	NA	NA	NA	NA
Os01g0165000	OsEREB4	AP2-EREBP (164)	Os01g0165000 | OsEREB4 | AP2-EREBP (164)	NA	NA	NA	NA	1	NA	NA	NA	NA	NA
Os01g0224100	OsEREB6	AP2-EREBP (164)	Os01g0224100 | OsEREB6 | AP2-EREBP (164)	NA	NA	NA	NA	NA	NA	NA	NA	NA	0
Os01g0313300	OsEREB7	AP2-EREBP (164)	Os01g0313300 | OsEREB7 | AP2-EREBP (164)	NA	NA	NA	NA	NA	0	0	0	0	0
Os01g0657400	OsEREB8	AP2-EREBP (164)	Os01g0657400 | OsEREB8 | AP2-EREBP (164)	1	NA	NA	NA	1	1	NA	NA	NA	NA
Os01g0752500	OsEREB10	AP2-EREBP (164)	Os01g0752500 | OsEREB10 | AP2-EREBP (164)	NA	1	1	NA	1	NA	NA	NA	NA	NA
Os01g0813300	OsEREB12	AP2-EREBP (164)	Os01g0813300 | OsEREB12 | AP2-EREBP (164)	NA	NA	NA	1	1	NA	NA	NA	NA	NA
Os01g0868000	OsEREB13	AP2-EREBP (164)	Os01g0868000 | OsEREB13 | AP2-EREBP (164)	NA	NA	NA	NA	NA	NA	NA	0	NA	NA
Os02g0202000	OsEREB19	AP2-EREBP (164)	Os02g0202000 | OsEREB19 | AP2-EREBP (164)	1	NA	NA	NA	NA	NA	1	1	0	NA
Os02g0594300	OsEREB27	AP2-EREBP (164)	Os02g0594300 | OsEREB27 | AP2-EREBP (164)	0	NA	NA	NA	NA	NA	0	NA	NA	NA
Os02g0638650		AP2-EREBP (164)	Os02g0638650 | | AP2-EREBP (164)	NA	1	1	1	1	NA	NA	NA	NA	NA
Os02g0654700	OsEREB29	AP2-EREBP (164)	Os02g0654700 | OsEREB29 | AP2-EREBP (164)	NA	NA	0	NA	NA	0	NA	NA	0	NA
Os02g0655200	OsEREB30	AP2-EREBP (164)	Os02g0655200 | OsEREB30 | AP2-EREBP (164)	NA	NA	NA	1	1	NA	NA	NA	NA	NA
Os02g0657000	OsEREB32	AP2-EREBP (164)	Os02g0657000 | OsEREB32 | AP2-EREBP (164)	1	NA	NA	NA	NA	NA	NA	NA	NA	NA
Os02g0676800	OsEREB33	AP2-EREBP (164)	Os02g0676800 | OsEREB33 | AP2-EREBP (164)	NA	NA	NA	1	NA	NA	1	NA	0	NA
Os02g0677300	OsEREB34	AP2-EREBP (164)	Os02g0677300 | OsEREB34 | AP2-EREBP (164)	NA	NA	NA	NA	0	NA	NA	NA	0	NA
Os02g0764700	OsEREB37	AP2-EREBP (164)	Os02g0764700 | OsEREB37 | AP2-EREBP (164)	NA	NA	NA	1	1	NA	NA	NA	NA	NA
Os03g0174400	OsEREB44	AP2-EREBP (164)	Os03g0174400 | OsEREB44 | AP2-EREBP (164)	NA	NA	0	NA	NA	NA	NA	NA	NA	NA
Os03g0182800	OsEREB46	AP2-EREBP (164)	Os03g0182800 | OsEREB46 | AP2-EREBP (164)	0	1	NA	NA	NA	NA	0	0	NA	0
Os03g0183000	OsEREB47	AP2-EREBP (164)	Os03g0183000 | OsEREB47 | AP2-EREBP (164)	NA	NA	NA	0	NA	0	0	0	NA	0
Os03g0183200	OsEREB48	AP2-EREBP (164)	Os03g0183200 | OsEREB48 | AP2-EREBP (164)	NA	NA	1	NA	NA	NA	NA	NA	NA	NA
Os03g0183300	OsEREB49	AP2-EREBP (164)	Os03g0183300 | OsEREB49 | AP2-EREBP (164)	NA	NA	NA	NA	NA	NA	NA	NA	0	NA
Os03g0191900	OsEREB50	AP2-EREBP (164)	Os03g0191900 | OsEREB50 | AP2-EREBP (164)	NA	NA	NA	NA	1	NA	NA	NA	NA	NA
Os03g0232200	OsEREB51	AP2-EREBP (164)	Os03g0232200 | OsEREB51 | AP2-EREBP (164)	NA	NA	NA	NA	NA	1	NA	NA	NA	NA
Os03g0341000	OsEREB54	AP2-EREBP (164)	Os03g0341000 | OsEREB54 | AP2-EREBP (164)	0	NA	NA	NA	NA	NA	NA	NA	NA	0
Os04g0398000	OsEREB61	AP2-EREBP (164)	Os04g0398000 | OsEREB61 | AP2-EREBP (164)	0	NA	NA	NA	NA	NA	NA	NA	NA	NA
Os04g0429050	OsEREB63	AP2-EREBP (164)	Os04g0429050 | OsEREB63 | AP2-EREBP (164)	NA	NA	NA	NA	1	NA	NA	NA	NA	NA
Os04g0549700	OsEREB70	AP2-EREBP (164)	Os04g0549700 | OsEREB70 | AP2-EREBP (164)	1	NA	NA	NA	NA	NA	1	NA	NA	NA
Os04g0610400	OsEREB75	AP2-EREBP (164)	Os04g0610400 | OsEREB75 | AP2-EREBP (164)	NA	NA	NA	NA	1	0	0	NA	0	NA
Os04g0653600	OsEREB78	AP2-EREBP (164)	Os04g0653600 | OsEREB78 | AP2-EREBP (164)	1	NA	NA	NA	NA	NA	NA	NA	NA	NA
Os04g0669200	OsEREB80	AP2-EREBP (164)	Os04g0669200 | OsEREB80 | AP2-EREBP (164)	NA	NA	NA	NA	1	NA	NA	NA	0	NA
Os05g0316800	OsEREB83	AP2-EREBP (164)	Os05g0316800 | OsEREB83 | AP2-EREBP (164)	NA	NA	NA	NA	1	NA	NA	NA	NA	NA
Os05g0361700	OsEREB87	AP2-EREBP (164)	Os05g0361700 | OsEREB87 | AP2-EREBP (164)	NA	NA	NA	NA	NA	NA	NA	NA	0	NA
Os05g0473300	OsEREB91	AP2-EREBP (164)	Os05g0473300 | OsEREB91 | AP2-EREBP (164)	NA	NA	NA	NA	NA	NA	NA	0	NA	NA
Os05g0497200	OsEREB92	AP2-EREBP (164)	Os05g0497200 | OsEREB92 | AP2-EREBP (164)	NA	NA	NA	NA	1	NA	NA	NA	0	NA
Os05g0497300	OsEREB93	AP2-EREBP (164)	Os05g0497300 | OsEREB93 | AP2-EREBP (164)	NA	NA	NA	NA	NA	NA	NA	NA	0	NA
Os05g0572000	OsEREB97	AP2-EREBP (164)	Os05g0572000 | OsEREB97 | AP2-EREBP (164)	NA	NA	NA	NA	1	NA	NA	NA	NA	NA
Os06g0127100	OsEREB98	AP2-EREBP (164)	Os06g0127100 | OsEREB98 | AP2-EREBP (164)	NA	1	NA	1	1	NA	NA	NA	0	NA
Os06g0166400	OsEREB102	AP2-EREBP (164)	Os06g0166400 | OsEREB102 | AP2-EREBP (164)	NA	NA	NA	NA	1	NA	NA	NA	0	NA
Os06g0222400	OsEREB110	AP2-EREBP (164)	Os06g0222400 | OsEREB110 | AP2-EREBP (164)	NA	NA	NA	NA	NA	0	NA	NA	NA	NA
Os06g0553700	OsEREB113	AP2-EREBP (164)	Os06g0553700 | OsEREB113 | AP2-EREBP (164)	NA	NA	NA	NA	1	NA	NA	NA	NA	NA
Os06g0604000	OsEREB114	AP2-EREBP (164)	Os06g0604000 | OsEREB114 | AP2-EREBP (164)	NA	NA	NA	NA	NA	NA	1	1	0	NA
Os06g0639200	OsEREB116	AP2-EREBP (164)	Os06g0639200 | OsEREB116 | AP2-EREBP (164)	1	1	0	NA	NA	NA	NA	1	NA	NA
Os07g0227600	OsEREB121	AP2-EREBP (164)	Os07g0227600 | OsEREB121 | AP2-EREBP (164)	NA	NA	1	NA	1	NA	NA	NA	NA	NA
Os08g0474000	OsEREB135	AP2-EREBP (164)	Os08g0474000 | OsEREB135 | AP2-EREBP (164)	NA	NA	NA	1	NA	NA	NA	NA	NA	NA
Os08g0537900	OsEREB137	AP2-EREBP (164)	Os08g0537900 | OsEREB137 | AP2-EREBP (164)	NA	NA	NA	NA	NA	NA	1	NA	NA	NA
Os09g0286600	OsEREB142	AP2-EREBP (164)	Os09g0286600 | OsEREB142 | AP2-EREBP (164)	NA	NA	NA	NA	NA	NA	NA	NA	1	0
Os09g0287000	OsEREB143	AP2-EREBP (164)	Os09g0287000 | OsEREB143 | AP2-EREBP (164)	NA	NA	NA	NA	NA	0	0	NA	NA	0
Os09g0457900	OsEREB148	AP2-EREBP (164)	Os09g0457900 | OsEREB148 | AP2-EREBP (164)	NA	NA	NA	NA	NA	NA	NA	NA	0	NA
Os09g0522000	OsEREB149	AP2-EREBP (164)	Os09g0522000 | OsEREB149 | AP2-EREBP (164)	NA	NA	NA	NA	NA	NA	NA	NA	0	NA
Os09g0522100	OsEREB150	AP2-EREBP (164)	Os09g0522100 | OsEREB150 | AP2-EREBP (164)	NA	NA	NA	NA	NA	NA	NA	NA	0	NA
Os09g0522200	OsEREB151	AP2-EREBP (164)	Os09g0522200 | OsEREB151 | AP2-EREBP (164)	NA	NA	NA	NA	0	NA	NA	NA	0	0
Os09g0571700	OsEREB152	AP2-EREBP (164)	Os09g0571700 | OsEREB152 | AP2-EREBP (164)	NA	NA	NA	NA	NA	NA	NA	NA	NA	NA
Os09g0572000	OsEREB153	AP2-EREBP (164)	Os09g0572000 | OsEREB153 | AP2-EREBP (164)	NA	NA	NA	0	NA	NA	NA	NA	0	NA
Os11g0168500	OsEREB162	AP2-EREBP (164)	Os11g0168500 | OsEREB162 | AP2-EREBP (164)	NA	NA	NA	NA	1	NA	NA	NA	NA	NA
Os12g0603300	OsEREB170	AP2-EREBP (164)	Os12g0603300 | OsEREB170 | AP2-EREBP (164)	NA	NA	NA	NA	NA	NA	1	NA	NA	NA
Os02g0141100	OsARF5	ARF (27)	Os02g0141100 | OsARF5 | ARF (27)	NA	NA	NA	NA	NA	NA	NA	1	NA	NA
Os04g0519700	OsARF10	ARF (27)	Os04g0519700 | OsARF10 | ARF (27)	1	NA	NA	NA	NA	NA	1	NA	NA	NA
Os04g0664400	OsARF11	ARF (27)	Os04g0664400 | OsARF11 | ARF (27)	NA	NA	NA	NA	NA	NA	1	NA	NA	NA
Os06g0196700	OsARF16	ARF (27)	Os06g0196700 | OsARF16 | ARF (27)	NA	NA	NA	NA	1	NA	NA	1	NA	NA
Os06g0677800	OsARF17	ARF (27)	Os06g0677800 | OsARF17 | ARF (27)	NA	NA	NA	NA	NA	NA	NA	1	NA	NA
Os01g0108400	OsbHLH1	bHLH (135)	Os01g0108400 | OsbHLH1 | bHLH (135)	NA	NA	NA	NA	NA	NA	1	NA	0	1
Os01g0159800	OsbHLH4	bHLH (135)	Os01g0159800 | OsbHLH4 | bHLH (135)	0	NA	NA	NA	NA	0	NA	NA	NA	NA
Os01g0196300	OsbHLH7	bHLH (135)	Os01g0196300 | OsbHLH7 | bHLH (135)	NA	NA	0	0	NA	NA	NA	NA	NA	NA
Os01g0218100	OsbHLH8	bHLH (135)	Os01g0218100 | OsbHLH8 | bHLH (135)	0	1	NA	NA	NA	NA	NA	NA	NA	NA
Os01g0575200	OsbHLH14	bHLH (135)	Os01g0575200 | OsbHLH14 | bHLH (135)	NA	NA	NA	NA	NA	NA	NA	NA	0	0
Os01g0705700	OsbHLH17	bHLH (135)	Os01g0705700 | OsbHLH17 | bHLH (135)	NA	NA	NA	NA	NA	NA	1	NA	0	NA
Os01g0773800	OsbHLH19	bHLH (135)	Os01g0773800 | OsbHLH19 | bHLH (135)	NA	1	NA	NA	1	NA	NA	NA	NA	NA
Os02g0120500	OsbHLH27	bHLH (135)	Os02g0120500 | OsbHLH27 | bHLH (135)	NA	NA	NA	NA	NA	NA	NA	NA	1	NA
Os02g0433600	OsbHLH31	bHLH (135)	Os02g0433600 | OsbHLH31 | bHLH (135)	NA	NA	NA	NA	NA	NA	NA	NA	1	NA
Os02g0726700	OsbHLH39	bHLH (135)	Os02g0726700 | OsbHLH39 | bHLH (135)	NA	NA	0	NA	NA	NA	1	1	0	NA
Os02g0747900	OsbHLH40	bHLH (135)	Os02g0747900 | OsbHLH40 | bHLH (135)	NA	NA	0	NA	NA	NA	1	1	0	NA
Os02g0759000	OsbHLH41	bHLH (135)	Os02g0759000 | OsbHLH41 | bHLH (135)	NA	NA	NA	NA	0	NA	NA	NA	NA	NA
Os03g0122100	OsbHLH44	bHLH (135)	Os03g0122100 | OsbHLH44 | bHLH (135)	1	NA	NA	NA	NA	NA	1	1	0	NA
Os03g0135700	OsbHLH45	bHLH (135)	Os03g0135700 | OsbHLH45 | bHLH (135)	NA	NA	NA	NA	0	NA	NA	NA	0	NA
Os03g0171700	OsbHLH46	bHLH (135)	Os03g0171700 | OsbHLH46 | bHLH (135)	1	NA	NA	NA	NA	NA	1	1	NA	NA
Os03g0188400	OsbHLH47	bHLH (135)	Os03g0188400 | OsbHLH47 | bHLH (135)	NA	NA	NA	NA	NA	NA	NA	NA	0	NA
Os03g0260600	OsbHLH51	bHLH (135)	Os03g0260600 | OsbHLH51 | bHLH (135)	NA	NA	NA	NA	NA	NA	1	NA	NA	NA
Os03g0671800	OsbHLH58	bHLH (135)	Os03g0671800 | OsbHLH58 | bHLH (135)	1	NA	NA	NA	NA	NA	NA	NA	NA	NA
Os03g0741100	OsbHLH148	bHLH (135)	Os03g0741100 | OsbHLH148 | bHLH (135)	NA	NA	NA	NA	NA	NA	NA	NA	0	NA
Os04g0301500	OsbHLH69	bHLH (135)	Os04g0301500 | OsbHLH69 | bHLH (135)	NA	NA	NA	NA	1	NA	1	NA	NA	NA
Os04g0350700	OsbHLH70	bHLH (135)	Os04g0350700 | OsbHLH70 | bHLH (135)	1	NA	NA	NA	NA	NA	1	1	0	NA
Os04g0381700	OsbHLH71	bHLH (135)	Os04g0381700 | OsbHLH71 | bHLH (135)	0	NA	NA	NA	NA	NA	NA	NA	NA	NA
Os04g0590800	OsbHLH77	bHLH (135)	Os04g0590800 | OsbHLH77 | bHLH (135)	1	NA	NA	NA	NA	NA	NA	NA	NA	NA
Os04g0618600	OsbHLH79	bHLH (135)	Os04g0618600 | OsbHLH79 | bHLH (135)	NA	NA	NA	NA	NA	NA	1	NA	NA	NA
Os05g0597000	OsbHLH91	bHLH (135)	Os05g0597000 | OsbHLH91 | bHLH (135)	1	NA	NA	NA	NA	NA	NA	NA	NA	NA
Os06g0164400	OsbHLH92	bHLH (135)	Os06g0164400 | OsbHLH92 | bHLH (135)	NA	NA	NA	NA	1	NA	NA	NA	NA	NA
Os06g0226500	OsbHLH96	bHLH (135)	Os06g0226500 | OsbHLH96 | bHLH (135)	NA	NA	NA	NA	NA	NA	NA	1	0	NA
Os06g0570900	OsbHLH100	bHLH (135)	Os06g0570900 | OsbHLH100 | bHLH (135)	NA	NA	NA	0	NA	NA	NA	NA	NA	NA
Os06g0724800	OsbHLH101	bHLH (135)	Os06g0724800 | OsbHLH101 | bHLH (135)	1	1	NA	NA	NA	NA	NA	1	0	NA
Os07g0193800	OsbHLH103	bHLH (135)	Os07g0193800 | OsbHLH103 | bHLH (135)	NA	NA	0	NA	NA	NA	NA	NA	NA	NA
Os08g0483900	OsbHLH114	bHLH (135)	Os08g0483900 | OsbHLH114 | bHLH (135)	1	NA	NA	NA	NA	NA	NA	NA	NA	NA
Os08g0536800	OsbHLH119	bHLH (135)	Os08g0536800 | OsbHLH119 | bHLH (135)	NA	NA	NA	NA	NA	NA	1	1	0	NA
Os09g0455300	OsbHLH123	bHLH (135)	Os09g0455300 | OsbHLH123 | bHLH (135)	NA	NA	NA	NA	NA	NA	NA	NA	0	NA
Os09g0468700	OsbHLH125	bHLH (135)	Os09g0468700 | OsbHLH125 | bHLH (135)	1	NA	NA	NA	NA	1	1	NA	NA	NA
Os09g0510500	OsbHLH130	bHLH (135)	Os09g0510500 | OsbHLH130 | bHLH (135)	NA	NA	NA	NA	NA	NA	1	1	0	NA
Os10g0544200	OsbHLH135	bHLH (135)	Os10g0544200 | OsbHLH135 | bHLH (135)	NA	NA	NA	NA	NA	NA	NA	NA	0	NA
Os11g0523700	OsbHLH139	bHLH (135)	Os11g0523700 | OsbHLH139 | bHLH (135)	1	NA	NA	NA	NA	NA	1	1	0	NA
Os01g0211800	OsbZIP2	bZIP (92)	Os01g0211800 | OsbZIP2 | bZIP (92)	1	NA	NA	NA	NA	NA	1	1	0	NA
Os01g0658900	OsbZIP5	bZIP (92)	Os01g0658900 | OsbZIP5 | bZIP (92)	NA	NA	NA	1	1	NA	NA	NA	NA	1
Os01g0756200	OsbZIP6	bZIP (92)	Os01g0756200 | OsbZIP6 | bZIP (92)	1	NA	NA	NA	NA	NA	1	1	0	NA
Os01g0808100	OsbZIP8	bZIP (92)	Os01g0808100 | OsbZIP8 | bZIP (92)	NA	NA	NA	NA	NA	NA	0	NA	NA	NA
Os01g0867300	OsbZIP12	bZIP (92)	Os01g0867300 | OsbZIP12 | bZIP (92)	0	1	NA	1	1	NA	NA	NA	NA	NA
Os02g0191600	OsbZIP16	bZIP (92)	Os02g0191600 | OsbZIP16 | bZIP (92)	NA	NA	NA	NA	1	NA	NA	NA	NA	NA
Os02g0247100	OsbZIP19	bZIP (92)	Os02g0247100 | OsbZIP19 | bZIP (92)	1	NA	NA	NA	NA	NA	NA	NA	0	NA
Os02g0766700	OsbZIP23	bZIP (92)	Os02g0766700 | OsbZIP23 | bZIP (92)	NA	NA	1	1	1	NA	NA	NA	NA	NA
Os03g0336200	OsbZIP30	bZIP (92)	Os03g0336200 | OsbZIP30 | bZIP (92)	1	NA	NA	NA	NA	NA	1	NA	0	NA
Os04g0495500	OsbZIP36	bZIP (92)	Os04g0495500 | OsbZIP36 | bZIP (92)	1	1	NA	NA	NA	NA	1	NA	0	NA
Os05g0129300	OsbZIP38	bZIP (92)	Os05g0129300 | OsbZIP38 | bZIP (92)	NA	NA	NA	NA	NA	NA	NA	NA	0	NA
Os05g0129300		bZIP (92)	Os05g0129300 | | bZIP (92)	NA	NA	NA	NA	NA	NA	NA	NA	0	NA
Os05g0569300	OsbZIP45	bZIP (92)	Os05g0569300 | OsbZIP45 | bZIP (92)	NA	NA	NA	NA	1	NA	NA	NA	NA	NA
Os06g0211200	OsbZIP46	bZIP (92)	Os06g0211200 | OsbZIP46 | bZIP (92)	NA	NA	NA	NA	1	NA	NA	NA	NA	NA
Os06g0265400	OsbZIP47	bZIP (92)	Os06g0265400 | OsbZIP47 | bZIP (92)	NA	NA	NA	NA	NA	NA	NA	NA	0	NA
Os06g0719500	OsbZIP54	bZIP (92)	Os06g0719500 | OsbZIP54 | bZIP (92)	NA	NA	NA	NA	NA	NA	1	NA	NA	NA
Os06g0720900	OsbZIP55	bZIP (92)	Os06g0720900 | OsbZIP55 | bZIP (92)	NA	NA	NA	NA	NA	NA	1	NA	NA	NA
Os06g0724000	OsbZIP56	bZIP (92)	Os06g0724000 | OsbZIP56 | bZIP (92)	NA	NA	NA	NA	NA	NA	1	NA	NA	NA
Os07g0679500	OsbZIP61	bZIP (92)	Os07g0679500 | OsbZIP61 | bZIP (92)	1	NA	0	NA	NA	NA	1	1	NA	NA
Os08g0471950	OsbZIP66	bZIP (92)	Os08g0471950 | OsbZIP66 | bZIP (92)	NA	NA	NA	NA	1	NA	NA	NA	NA	NA
Os08g0549600	OsbZIP69	bZIP (92)	Os08g0549600 | OsbZIP69 | bZIP (92)	1	NA	NA	NA	NA	NA	NA	1	0	NA
Os11g0154900	OsbZIP80	bZIP (92)	Os11g0154900 | OsbZIP80 | bZIP (92)	NA	NA	NA	1	1	NA	NA	NA	NA	NA
Os12g0156200	OsbZIP90	bZIP (92)	Os12g0156200 | OsbZIP90 | bZIP (92)	NA	NA	NA	NA	NA	1	NA	NA	NA	NA
Os02g0233200	OsBZR4	BZR (6)	Os02g0233200 | OsBZR4 | BZR (6)	NA	NA	NA	NA	1	NA	NA	NA	NA	NA
Os01g0865800	OsDOF6	C2C2-Dof (30)	Os01g0865800 | OsDOF6 | C2C2-Dof (30)	NA	NA	NA	NA	NA	NA	1	NA	NA	NA
Os02g0707200	OsDOF9	C2C2-Dof (30)	Os02g0707200 | OsDOF9 | C2C2-Dof (30)	NA	NA	NA	NA	NA	NA	NA	NA	NA	0
Os05g0440000	OsDOF20	C2C2-Dof (30)	Os05g0440000 | OsDOF20 | C2C2-Dof (30)	NA	NA	NA	NA	NA	NA	1	NA	0	NA
Os06g0284500	OsDOF21	C2C2-Dof (30)	Os06g0284500 | OsDOF21 | C2C2-Dof (30)	NA	NA	1	NA	NA	NA	NA	NA	NA	NA
Os07g0508700	OsDOF23	C2C2-Dof (30)	Os07g0508700 | OsDOF23 | C2C2-Dof (30)	NA	NA	NA	NA	1	NA	NA	NA	NA	NA
Os10g0406300	OsDOF27	C2C2-Dof (30)	Os10g0406300 | OsDOF27 | C2C2-Dof (30)	NA	NA	NA	NA	1	NA	NA	NA	NA	NA
Os01g0745700	OsGATA3	C2C2-GATA (23)	Os01g0745700 | OsGATA3 | C2C2-GATA (23)	1	NA	0	NA	NA	NA	NA	1	0	NA
Os02g0806300	OsGATA8	C2C2-GATA (23)	Os02g0806300 | OsGATA8 | C2C2-GATA (23)	NA	NA	NA	NA	NA	NA	NA	NA	0	NA
Os10g0557600	OsGATA23	C2C2-GATA (23)	Os10g0557600 | OsGATA23 | C2C2-GATA (23)	1	NA	NA	NA	NA	NA	1	1	0	NA
Os02g0643200	OsYAB1	C2C2-YABBY (8)	Os02g0643200 | OsYAB1 | C2C2-YABBY (8)	NA	NA	NA	NA	NA	NA	1	NA	NA	NA
Os03g0215200	OsYAB2	C2C2-YABBY (8)	Os03g0215200 | OsYAB2 | C2C2-YABBY (8)	NA	NA	NA	NA	NA	NA	1	NA	NA	NA
Os04g0536300	OsYAB4	C2C2-YABBY (8)	Os04g0536300 | OsYAB4 | C2C2-YABBY (8)	NA	NA	NA	NA	NA	1	NA	NA	NA	NA
Os10g0508300	OsYAB7	C2C2-YABBY (8)	Os10g0508300 | OsYAB7 | C2C2-YABBY (8)	1	NA	NA	NA	NA	NA	NA	NA	NA	NA
Os03g0838800	OsC2H40	C2H2 (9)	Os03g0838800 | OsC2H40 | C2H2 (9)	NA	NA	NA	0	NA	NA	NA	NA	0	NA
Os01g0192000	OsC3H2	C3H (46)	Os01g0192000 | OsC3H2 | C3H (46)	0	NA	NA	NA	1	NA	NA	NA	NA	NA
Os01g0645000	OsC3H9	C3H (46)	Os01g0645000 | OsC3H9 | C3H (46)	1	NA	NA	NA	NA	NA	1	1	0	NA
Os03g0329200	OsC3H23	C3H (46)	Os03g0329200 | OsC3H23 | C3H (46)	1	NA	0	NA	NA	NA	NA	NA	NA	NA
Os05g0128200	OsC3H34	C3H (46)	Os05g0128200 | OsC3H34 | C3H (46)	NA	NA	NA	NA	NA	NA	NA	NA	0	NA
Os05g0525900	OsC3H38	C3H (46)	Os05g0525900 | OsC3H38 | C3H (46)	0	1	NA	NA	1	NA	NA	NA	0	NA
Os06g0519400	OsC3H43	C3H (46)	Os06g0519400 | OsC3H43 | C3H (46)	NA	NA	NA	NA	NA	NA	1	NA	NA	NA
Os06g0520600	OsC3H44	C3H (46)	Os06g0520600 | OsC3H44 | C3H (46)	NA	NA	NA	NA	NA	NA	1	NA	0	NA
Os02g0776400	OsCA2P1	CCAAT-HAP2 (11)	Os02g0776400 | OsCA2P1 | CCAAT-HAP2 (11)	1	NA	NA	NA	NA	NA	NA	NA	NA	NA
Os03g0174900	OsCA2P2	CCAAT-HAP2 (11)	Os03g0174900 | OsCA2P2 | CCAAT-HAP2 (11)	NA	NA	NA	NA	1	NA	NA	NA	NA	NA
Os08g0174500	OsCA3P11	CCAAT-HAP3 (12)	Os08g0174500 | OsCA3P11 | CCAAT-HAP3 (12)	NA	NA	NA	NA	NA	NA	NA	NA	1	NA
Os07g0545300	OsCA5P13	CCAAT-HAP5 (22)	Os07g0545300 | OsCA5P13 | CCAAT-HAP5 (22)	1	NA	0	NA	NA	NA	NA	NA	NA	NA
Os08g0427700	OsCA5P16	CCAAT-HAP5 (22)	Os08g0427700 | OsCA5P16 | CCAAT-HAP5 (22)	1	1	0	NA	NA	1	1	1	NA	NA
Os12g0438000	OsCA5P21	CCAAT-HAP5 (22)	Os12g0438000 | OsCA5P21 | CCAAT-HAP5 (22)	1	NA	0	NA	NA	NA	NA	NA	NA	NA
Os12g0530000	OsCA5P22	CCAAT-HAP5 (22)	Os12g0530000 | OsCA5P22 | CCAAT-HAP5 (22)	1	1	0	NA	NA	1	1	1	NA	NA
Os07g0176200	OsCPP8	CPP (11)	Os07g0176200 | OsCPP8 | CPP (11)	NA	1	NA	NA	NA	NA	NA	NA	NA	NA
Os12g0605500	OsCPP11	CPP (11)	Os12g0605500 | OsCPP11 | CPP (11)	1	1	0	NA	NA	NA	NA	NA	NA	NA
Os02g0739700	OsE2F3	E2F-DP (9)	Os02g0739700 | OsE2F3 | E2F-DP (9)	1	1	0	NA	NA	1	1	1	NA	NA
Os06g0245900	OsE2F7	E2F-DP (9)	Os06g0245900 | OsE2F7 | E2F-DP (9)	1	NA	NA	NA	NA	NA	NA	NA	NA	NA
Os07g0685700	OsEIL7	EIL (9)	Os07g0685700 | OsEIL7 | EIL (9)	NA	NA	NA	NA	1	NA	NA	NA	0	NA
Os01g0971800		G2-like (44)	Os01g0971800 | | G2-like (44)	NA	NA	NA	NA	1	NA	NA	NA	NA	NA
Os02g0139000		G2-like (44)	Os02g0139000 | | G2-like (44)	0	NA	NA	NA	1	NA	NA	NA	NA	NA
Os02g0174000		G2-like (44)	Os02g0174000 | | G2-like (44)	NA	NA	NA	NA	1	NA	NA	NA	NA	NA
Os03g0325500		G2-like (44)	Os03g0325500 | | G2-like (44)	NA	NA	NA	NA	NA	NA	NA	NA	1	NA
Os03g0764600		G2-like (44)	Os03g0764600 | | G2-like (44)	0	0	NA	NA	NA	NA	NA	NA	NA	NA
Os01g0948200	OsGRAS6	GRAS (60)	Os01g0948200 | OsGRAS6 | GRAS (60)	NA	NA	NA	NA	1	NA	NA	NA	NA	NA
Os04g0432100	OsGRAS20	GRAS (60)	Os04g0432100 | OsGRAS20 | GRAS (60)	NA	NA	NA	0	NA	NA	NA	NA	NA	NA
Os04g0580300	OsGRAS22	GRAS (60)	Os04g0580300 | OsGRAS22 | GRAS (60)	1	NA	NA	NA	1	NA	NA	NA	NA	NA
Os05g0500600	OsGRAS27	GRAS (60)	Os05g0500600 | OsGRAS27 | GRAS (60)	NA	NA	NA	NA	NA	1	1	NA	NA	NA
Os06g0105350	OsGRAS29	GRAS (60)	Os06g0105350 | OsGRAS29 | GRAS (60)	NA	NA	NA	NA	NA	NA	NA	1	NA	NA
Os06g0127800	OsGRAS30	GRAS (60)	Os06g0127800 | OsGRAS30 | GRAS (60)	1	1	0	NA	1	NA	NA	1	0	NA
Os07g0583600	OsGRAS36	GRAS (60)	Os07g0583600 | OsGRAS36 | GRAS (60)	NA	NA	NA	NA	NA	NA	NA	NA	0	NA
Os07g0586900	OsGRAS37	GRAS (60)	Os07g0586900 | OsGRAS37 | GRAS (60)	NA	1	NA	NA	NA	1	1	1	NA	NA
Os07g0589200	OsGRAS38	GRAS (60)	Os07g0589200 | OsGRAS38 | GRAS (60)	1	NA	0	NA	NA	1	NA	NA	NA	NA
Os02g0678800	OsGRF1	GRF (12)	Os02g0678800 | OsGRF1 | GRF (12)	1	1	0	NA	1	NA	NA	NA	NA	NA
Os02g0701300	OsGRF2	GRF (12)	Os02g0701300 | OsGRF2 | GRF (12)	1	NA	NA	NA	NA	NA	1	NA	NA	NA
Os02g0776900	OsGRF3	GRF (12)	Os02g0776900 | OsGRF3 | GRF (12)	1	1	NA	NA	NA	NA	NA	NA	NA	NA
Os03g0729500	OsGRF5	GRF (12)	Os03g0729500 | OsGRF5 | GRF (12)	1	1	0	NA	NA	NA	NA	NA	0	NA
Os12g0484900	OsGRF11	GRF (12)	Os12g0484900 | OsGRF11 | GRF (12)	1	1	NA	NA	NA	NA	1	1	NA	NA
Os02g0226600	OsHB15	Homeobox (95)	Os02g0226600 | OsHB15 | Homeobox (95)	1	1	0	NA	NA	NA	1	NA	0	NA
Os02g0565600	OsHB16	Homeobox (95)	Os02g0565600 | OsHB16 | Homeobox (95)	NA	NA	NA	1	1	NA	NA	NA	NA	NA
Os02g0649300	OsHB17	Homeobox (95)	Os02g0649300 | OsHB17 | Homeobox (95)	NA	1	1	1	1	1	NA	NA	NA	1
Os03g0123500	OsHB21	Homeobox (95)	Os03g0123500 | OsHB21 | Homeobox (95)	NA	NA	NA	NA	NA	NA	NA	1	0	NA
Os03g0170600	OsHB24	Homeobox (95)	Os03g0170600 | OsHB24 | Homeobox (95)	NA	NA	NA	NA	NA	NA	1	NA	0	NA
Os03g0198600	OsHB26	Homeobox (95)	Os03g0198600 | OsHB26 | Homeobox (95)	NA	NA	NA	NA	NA	NA	1	NA	NA	NA
Os03g0680700	OsHB34	Homeobox (95)	Os03g0680700 | OsHB34 | Homeobox (95)	1	NA	NA	NA	NA	NA	NA	NA	NA	NA
Os04g0541700	OsHB42	Homeobox (95)	Os04g0541700 | OsHB42 | Homeobox (95)	NA	NA	NA	1	1	NA	NA	NA	NA	NA
Os04g0569100	OsHB44	Homeobox (95)	Os04g0569100 | OsHB44 | Homeobox (95)	NA	NA	NA	1	1	NA	NA	NA	NA	NA
Os06g0108900	OsHB55	Homeobox (95)	Os06g0108900 | OsHB55 | Homeobox (95)	NA	NA	NA	NA	NA	NA	NA	1	NA	NA
Os06g0140400	OsHB56	Homeobox (95)	Os06g0140400 | OsHB56 | Homeobox (95)	1	NA	NA	NA	NA	1	1	1	0	NA
Os06g0140700	OsHB57	Homeobox (95)	Os06g0140700 | OsHB57 | Homeobox (95)	1	NA	NA	NA	NA	NA	1	1	0	NA
Os06g0207966	OsHB58	Homeobox (95)	Os06g0207966 | OsHB58 | Homeobox (95)	1	NA	NA	NA	NA	NA	NA	1	0	NA
Os06g0698200	OsHB63	Homeobox (95)	Os06g0698200 | OsHB63 | Homeobox (95)	NA	NA	NA	0	NA	NA	NA	NA	NA	NA
Os08g0136100	OsHB69	Homeobox (95)	Os08g0136100 | OsHB69 | Homeobox (95)	NA	NA	NA	NA	NA	NA	NA	NA	0	NA
Os09g0379600	OsHB77	Homeobox (95)	Os09g0379600 | OsHB77 | Homeobox (95)	NA	1	NA	1	1	NA	NA	NA	NA	NA
Os10g0404900	OsHB84	Homeobox (95)	Os10g0404900 | OsHB84 | Homeobox (95)	NA	NA	NA	NA	NA	NA	1	1	NA	NA
Os10g0561800	OsHB88	Homeobox (95)	Os10g0561800 | OsHB88 | Homeobox (95)	NA	NA	NA	NA	NA	NA	NA	NA	0	NA
Os10g0575600	OsHB89	Homeobox (95)	Os10g0575600 | OsHB89 | Homeobox (95)	1	1	0	NA	NA	NA	1	1	0	NA
Os12g0612700	OsHB93	Homeobox (95)	Os12g0612700 | OsHB93 | Homeobox (95)	NA	NA	NA	NA	NA	NA	1	NA	NA	NA
Os01g0571300	OsHSF1	HSF (25)	Os01g0571300 | OsHSF1 | HSF (25)	NA	NA	NA	1	1	NA	NA	NA	NA	NA
Os01g0733200	OsHSF3	HSF (25)	Os01g0733200 | OsHSF3 | HSF (25)	NA	NA	NA	NA	1	NA	NA	NA	NA	NA
Os02g0232000	OsHSF5	HSF (25)	Os02g0232000 | OsHSF5 | HSF (25)	NA	NA	1	1	1	NA	NA	NA	NA	NA
Os02g0527300	OsHSF7	HSF (25)	Os02g0527300 | OsHSF7 | HSF (25)	NA	NA	NA	NA	1	NA	NA	NA	NA	NA
Os03g0745000	OsHSF11	HSF (25)	Os03g0745000 | OsHSF11 | HSF (25)	NA	1	1	1	1	NA	NA	NA	NA	NA
Os04g0568700	OsHSF14	HSF (25)	Os04g0568700 | OsHSF14 | HSF (25)	NA	1	NA	1	1	NA	NA	NA	NA	NA
Os05g0530400	OsHSF15	HSF (25)	Os05g0530400 | OsHSF15 | HSF (25)	0	NA	NA	NA	NA	NA	NA	NA	0	NA
Os06g0553100	OsHSF17	HSF (25)	Os06g0553100 | OsHSF17 | HSF (25)	NA	NA	1	1	1	NA	NA	NA	NA	1
Os07g0640900	OsHSF20	HSF (25)	Os07g0640900 | OsHSF20 | HSF (25)	1	NA	NA	NA	NA	NA	NA	1	NA	NA
Os08g0546800	OsHSF22	HSF (25)	Os08g0546800 | OsHSF22 | HSF (25)	NA	1	1	1	1	NA	NA	NA	NA	NA
Os09g0455200	OsHSF23	HSF (25)	Os09g0455200 | OsHSF23 | HSF (25)	1	1	0	NA	NA	1	1	1	NA	NA
Os09g0526600	OsHSF25	HSF (25)	Os09g0526600 | OsHSF25 | HSF (25)	NA	1	1	1	1	NA	NA	NA	NA	NA
Os10g0419300	OsHSF26	HSF (25)	Os10g0419300 | OsHSF26 | HSF (25)	NA	NA	NA	1	1	NA	NA	NA	NA	NA
Os08g0112700	OsMADS53	MADS (70)	Os08g0112700 | OsMADS53 | MADS (70)	0	1	NA	NA	NA	NA	NA	NA	NA	NA
Os01g0128000	OsMYB1	MYB (114)	Os01g0128000 | OsMYB1 | MYB (114)	NA	NA	NA	0	NA	NA	0	NA	NA	NA
Os01g0229000	OsMYB5	MYB (114)	Os01g0229000 | OsMYB5 | MYB (114)	1	NA	0	NA	NA	NA	NA	1	NA	NA
Os01g0274800	OsMYB6	MYB (114)	Os01g0274800 | OsMYB6 | MYB (114)	NA	NA	NA	NA	NA	NA	NA	NA	1	NA
Os01g0285300	OsMYB7	MYB (114)	Os01g0285300 | OsMYB7 | MYB (114)	NA	NA	1	NA	NA	NA	NA	1	NA	NA
Os01g0545100	OsMYB10	MYB (114)	Os01g0545100 | OsMYB10 | MYB (114)	1	NA	NA	NA	NA	NA	1	1	0	NA
Os01g0709000	OsMYB15	MYB (114)	Os01g0709000 | OsMYB15 | MYB (114)	NA	NA	NA	NA	NA	NA	1	1	0	NA
Os01g0863300	OsMYBR17	MYB (114)	Os01g0863300 | OsMYBR17 | MYB (114)	NA	NA	1	1	1	NA	NA	NA	0	NA
Os01g0874300	OsMYB22	MYB (114)	Os01g0874300 | OsMYB22 | MYB (114)	1	NA	NA	NA	NA	NA	NA	NA	0	NA
Os01g0975300	OsMYB23	MYB (114)	Os01g0975300 | OsMYB23 | MYB (114)	NA	NA	NA	NA	NA	0	0	0	NA	NA
Os02g0187700	OsMYB26	MYB (114)	Os02g0187700 | OsMYB26 | MYB (114)	NA	1	NA	NA	1	NA	NA	NA	0	NA
Os02g0579300	OsMYB28	MYB (114)	Os02g0579300 | OsMYB28 | MYB (114)	1	NA	NA	NA	NA	NA	1	1	0	NA
Os02g0618400	OsMYB29	MYB (114)	Os02g0618400 | OsMYB29 | MYB (114)	NA	NA	NA	NA	NA	NA	NA	NA	0	NA
Os02g0624300	OsMYB30	MYB (114)	Os02g0624300 | OsMYB30 | MYB (114)	0	NA	0	NA	NA	NA	NA	NA	0	NA
Os02g0732600	OsMYB35	MYB (114)	Os02g0732600 | OsMYB35 | MYB (114)	NA	NA	NA	NA	1	NA	NA	1	NA	NA
Os03g0371800	OsMYB43	MYB (114)	Os03g0371800 | OsMYB43 | MYB (114)	NA	NA	NA	NA	NA	NA	1	1	0	NA
Os03g0771100	OsMYB49	MYB (114)	Os03g0771100 | OsMYB49 | MYB (114)	NA	NA	NA	NA	NA	NA	NA	0	NA	NA
Os04g0348300	OsMYB50	MYB (114)	Os04g0348300 | OsMYB50 | MYB (114)	NA	NA	NA	NA	NA	NA	NA	1	NA	NA
Os04g0461000	OsMYB52	MYB (114)	Os04g0461000 | OsMYB52 | MYB (114)	1	NA	NA	NA	NA	NA	1	NA	0	NA
Os04g0517100	OsMYB55	MYB (114)	Os04g0517100 | OsMYB55 | MYB (114)	NA	NA	NA	NA	NA	NA	NA	NA	0	NA
Os04g0594100	OsMYB60	MYB (114)	Os04g0594100 | OsMYB60 | MYB (114)	NA	NA	NA	NA	NA	NA	1	NA	NA	NA
Os05g0140100	OsMYB64	MYB (114)	Os05g0140100 | OsMYB64 | MYB (114)	NA	NA	NA	NA	NA	NA	1	1	0	NA
Os05g0350900	OsMYB65	MYB (114)	Os05g0350900 | OsMYB65 | MYB (114)	1	NA	NA	NA	NA	NA	NA	NA	NA	NA
Os05g0429900	OsMYB66	MYB (114)	Os05g0429900 | OsMYB66 | MYB (114)	NA	NA	NA	NA	NA	NA	NA	NA	0	NA
Os05g0442400	OsMYB67	MYB (114)	Os05g0442400 | OsMYB67 | MYB (114)	NA	NA	NA	1	1	NA	NA	NA	NA	NA
Os05g0553400	OsMYB72	MYB (114)	Os05g0553400 | OsMYB72 | MYB (114)	NA	NA	NA	NA	NA	NA	NA	NA	NA	0
Os06g0258000	OsMYB78	MYB (114)	Os06g0258000 | OsMYB78 | MYB (114)	NA	NA	NA	NA	1	NA	NA	NA	NA	1
Os06g0637500	OsMYB81	MYB (114)	Os06g0637500 | OsMYB81 | MYB (114)	NA	1	NA	NA	NA	NA	NA	NA	NA	NA
Os07g0558100	OsMYB88	MYB (114)	Os07g0558100 | OsMYB88 | MYB (114)	NA	NA	NA	1	1	NA	NA	NA	NA	NA
Os08g0151300	OsMYB93	MYB (114)	Os08g0151300 | OsMYB93 | MYB (114)	NA	NA	NA	NA	NA	NA	NA	1	NA	NA
Os08g0248700	OsMYB95	MYB (114)	Os08g0248700 | OsMYB95 | MYB (114)	NA	NA	NA	NA	NA	NA	NA	1	NA	NA
Os08g0433400	OsMYB97	MYB (114)	Os08g0433400 | OsMYB97 | MYB (114)	NA	NA	NA	NA	NA	NA	1	1	0	NA
Os08g0486300	OsMYB101	MYB (114)	Os08g0486300 | OsMYB101 | MYB (114)	NA	NA	NA	NA	NA	NA	1	1	0	NA
Os09g0538400	OsMYB108	MYB (114)	Os09g0538400 | OsMYB108 | MYB (114)	1	NA	NA	NA	NA	NA	1	1	NA	NA
Os10g0478300	OsMYB110	MYB (114)	Os10g0478300 | OsMYB110 | MYB (114)	NA	NA	NA	NA	1	NA	NA	NA	NA	NA
Os11g0128500	OsMYB112	MYB (114)	Os11g0128500 | OsMYB112 | MYB (114)	1	NA	NA	NA	NA	NA	NA	1	0	NA
Os11g0558200	OsMYB115	MYB (114)	Os11g0558200 | OsMYB115 | MYB (114)	NA	NA	NA	NA	NA	NA	NA	1	NA	NA
Os11g0684000	OsMYB116	MYB (114)	Os11g0684000 | OsMYB116 | MYB (114)	NA	NA	NA	1	1	NA	NA	NA	NA	NA
Os12g0125000	OsMYB118	MYB (114)	Os12g0125000 | OsMYB118 | MYB (114)	1	NA	NA	NA	NA	NA	NA	1	0	NA
Os12g0175400	OsMYB120	MYB (114)	Os12g0175400 | OsMYB120 | MYB (114)	NA	NA	NA	NA	NA	NA	1	NA	NA	NA
Os12g0238000	OsMYB121	MYB (114)	Os12g0238000 | OsMYB121 | MYB (114)	NA	NA	0	NA	NA	NA	NA	1	NA	NA
Os12g0564100	OsMYB123	MYB (114)	Os12g0564100 | OsMYB123 | MYB (114)	NA	NA	NA	1	1	NA	NA	NA	NA	NA
Os12g0567300	OsMYB124	MYB (114)	Os12g0567300 | OsMYB124 | MYB (114)	NA	NA	NA	NA	NA	NA	NA	NA	1	NA
Os01g0187900	OsMYBR4	MYB-related (71)	Os01g0187900 | OsMYBR4 | MYB-related (71)	0	NA	NA	NA	NA	0	NA	NA	NA	NA
Os01g0192300	OsMYBR5	MYB-related (71)	Os01g0192300 | OsMYBR5 | MYB-related (71)	NA	NA	1	1	1	NA	NA	NA	NA	1
Os01g0663051	OsMYBR15	MYB-related (71)	Os01g0663051 | OsMYBR15 | MYB-related (71)	NA	NA	NA	NA	NA	NA	1	NA	NA	1
Os02g0641300	OsMYB31	MYB-related (71)	Os02g0641300 | OsMYB31 | MYB-related (71)	NA	NA	NA	NA	1	NA	NA	NA	NA	NA
Os02g0685200	OsMYBR22	MYB-related (71)	Os02g0685200 | OsMYBR22 | MYB-related (71)	NA	NA	NA	NA	1	NA	NA	NA	0	NA
Os04g0377932	OsMYB51	MYB-related (71)	Os04g0377932 | OsMYB51 | MYB-related (71)	NA	NA	NA	NA	1	NA	NA	NA	NA	NA
Os04g0583900	OsMYBR42	MYB-related (71)	Os04g0583900 | OsMYBR42 | MYB-related (71)	NA	NA	NA	NA	1	NA	NA	NA	0	NA
Os05g0195700	OsMYBR44	MYB-related (71)	Os05g0195700 | OsMYBR44 | MYB-related (71)	NA	NA	NA	NA	1	NA	NA	NA	NA	NA
Os05g0589400	OsMYBR50	MYB-related (71)	Os05g0589400 | OsMYBR50 | MYB-related (71)	NA	NA	NA	NA	NA	1	1	1	0	NA
Os06g0728700	OsMYBR63	MYB-related (71)	Os06g0728700 | OsMYBR63 | MYB-related (71)	NA	NA	NA	1	NA	NA	NA	NA	NA	NA
Os07g0634900	OsMYB91	MYB-related (71)	Os07g0634900 | OsMYB91 | MYB-related (71)	NA	NA	NA	NA	NA	NA	NA	1	0	NA
Os09g0491644	OsMYBR72	MYB-related (71)	Os09g0491644 | OsMYBR72 | MYB-related (71)	NA	NA	NA	NA	1	NA	NA	NA	NA	NA
Os01g0261200	OsNAC4	NAC (144)	Os01g0261200 | OsNAC4 | NAC (144)	0	1	NA	NA	NA	NA	NA	NA	NA	NA
Os01g0675800		NAC (144)	Os01g0675800 | | NAC (144)	NA	NA	NA	NA	1	NA	NA	NA	0	NA
Os01g0816100	OsNAC9	NAC (144)	Os01g0816100 | OsNAC9 | NAC (144)	0	1	0	0	NA	0	NA	0	0	NA
Os01g0862800	OsNAC10	NAC (144)	Os01g0862800 | OsNAC10 | NAC (144)	NA	NA	NA	NA	NA	NA	NA	NA	0	NA
Os01g0884300	OsNAC11	NAC (144)	Os01g0884300 | OsNAC11 | NAC (144)	NA	NA	NA	NA	1	NA	NA	NA	NA	NA
Os01g0946200		NAC (144)	Os01g0946200 | | NAC (144)	NA	1	NA	NA	NA	NA	NA	NA	NA	NA
Os02g0594800	OsNAC19	NAC (144)	Os02g0594800 | OsNAC19 | NAC (144)	NA	NA	NA	NA	NA	NA	0	NA	NA	NA
Os02g0810900	OsNAC23	NAC (144)	Os02g0810900 | OsNAC23 | NAC (144)	NA	0	NA	NA	NA	NA	NA	NA	NA	NA
Os03g0109000	OsNAC25	NAC (144)	Os03g0109000 | OsNAC25 | NAC (144)	NA	NA	NA	NA	NA	0	NA	NA	NA	NA
Os03g0119966	OsNAC26	NAC (144)	Os03g0119966 | OsNAC26 | NAC (144)	NA	NA	NA	NA	NA	NA	1	NA	NA	NA
Os03g0133000	OsNAC28	NAC (144)	Os03g0133000 | OsNAC28 | NAC (144)	NA	NA	NA	NA	NA	0	NA	NA	0	0
Os03g0327100	OsNAC30	NAC (144)	Os03g0327100 | OsNAC30 | NAC (144)	NA	NA	NA	NA	1	NA	0	NA	NA	NA
Os03g0327800	OsNAC31	NAC (144)	Os03g0327800 | OsNAC31 | NAC (144)	NA	NA	NA	NA	1	NA	NA	NA	NA	NA
Os03g0624600	OsNAC34	NAC (144)	Os03g0624600 | OsNAC34 | NAC (144)	NA	NA	NA	NA	NA	NA	NA	NA	0	NA
Os03g0815100	OsNAC37	NAC (144)	Os03g0815100 | OsNAC37 | NAC (144)	NA	1	1	1	1	NA	NA	NA	0	NA
Os04g0477300	OsNAC43	NAC (144)	Os04g0477300 | OsNAC43 | NAC (144)	NA	NA	NA	NA	NA	0	0	NA	NA	NA
Os04g0515900	OsNAC44	NAC (144)	Os04g0515900 | OsNAC44 | NAC (144)	NA	NA	NA	NA	NA	NA	NA	NA	0	NA
Os05g0194500	OsNAC47	NAC (144)	Os05g0194500 | OsNAC47 | NAC (144)	NA	1	NA	NA	1	0	0	NA	NA	NA
Os05g0421600	OsNAC51	NAC (144)	Os05g0421600 | OsNAC51 | NAC (144)	NA	1	1	1	1	NA	NA	NA	NA	NA
Os05g0442700	OsNAC53	NAC (144)	Os05g0442700 | OsNAC53 | NAC (144)	NA	NA	NA	NA	NA	NA	NA	NA	0	NA
Os05g0563000	OsNAC55	NAC (144)	Os05g0563000 | OsNAC55 | NAC (144)	NA	NA	NA	NA	NA	NA	1	1	NA	NA
Os06g0726300	OsNAC64	NAC (144)	Os06g0726300 | OsNAC64 | NAC (144)	NA	NA	NA	NA	NA	NA	0	NA	0	NA
Os07g0225300	OsNAC69	NAC (144)	Os07g0225300 | OsNAC69 | NAC (144)	NA	NA	1	NA	NA	NA	NA	NA	NA	NA
Os07g0683200	OsNAC75	NAC (144)	Os07g0683200 | OsNAC75 | NAC (144)	NA	NA	NA	1	1	NA	NA	NA	NA	NA
Os07g0684800	OsNAC76	NAC (144)	Os07g0684800 | OsNAC76 | NAC (144)	0	NA	NA	NA	1	NA	NA	NA	NA	NA
Os08g0103900	OsNAC77	NAC (144)	Os08g0103900 | OsNAC77 | NAC (144)	NA	0	0	NA	0	0	0	0	NA	NA
Os08g0115800	OsNAC79	NAC (144)	Os08g0115800 | OsNAC79 | NAC (144)	NA	NA	NA	NA	NA	NA	NA	1	NA	NA
Os08g0200600	OsNAC81	NAC (144)	Os08g0200600 | OsNAC81 | NAC (144)	NA	NA	NA	NA	0	NA	NA	NA	NA	NA
Os09g0552800	OsNAC94	NAC (144)	Os09g0552800 | OsNAC94 | NAC (144)	NA	NA	NA	NA	NA	NA	1	1	NA	NA
Os10g0532000	OsNAC105	NAC (144)	Os10g0532000 | OsNAC105 | NAC (144)	NA	NA	NA	NA	NA	NA	NA	NA	0	NA
Os10g0571600	OsNAC106	NAC (144)	Os10g0571600 | OsNAC106 | NAC (144)	NA	NA	NA	NA	NA	NA	NA	NA	NA	0
Os11g0126900	OsNAC107	NAC (144)	Os11g0126900 | OsNAC107 | NAC (144)	0	NA	1	1	1	NA	NA	NA	1	1
Os11g0127000	OsNAC108	NAC (144)	Os11g0127000 | OsNAC108 | NAC (144)	NA	NA	NA	NA	NA	NA	0	NA	NA	NA
Os11g0127600	OsNAC109	NAC (144)	Os11g0127600 | OsNAC109 | NAC (144)	NA	NA	NA	0	NA	0	0	0	NA	NA
Os11g0154500	OsNAC111	NAC (144)	Os11g0154500 | OsNAC111 | NAC (144)	NA	NA	NA	0	NA	0	0	0	NA	0
Os11g0184900	OsNAC112	NAC (144)	Os11g0184900 | OsNAC112 | NAC (144)	0	NA	NA	NA	1	NA	NA	NA	NA	NA
Os12g0123700	OsNAC118	NAC (144)	Os12g0123700 | OsNAC118 | NAC (144)	0	NA	1	1	1	NA	NA	NA	NA	1
Os12g0123800	OsNAC119	NAC (144)	Os12g0123800 | OsNAC119 | NAC (144)	0	NA	NA	NA	1	0	0	0	NA	NA
Os12g0156100	OsNAC120	NAC (144)	Os12g0156100 | OsNAC120 | NAC (144)	NA	NA	NA	NA	NA	NA	NA	0	NA	NA
Os02g0136000	OsNLP1	NLP (13)	Os02g0136000 | OsNLP1 | NLP (13)	NA	NA	NA	NA	1	NA	NA	NA	NA	NA
Os04g0564000		NLP (13)	Os04g0564000 | | NLP (13)	NA	NA	NA	NA	NA	NA	NA	NA	0	NA
Os09g0549450		NLP (13)	Os09g0549450 | | NLP (13)	NA	NA	NA	NA	NA	NA	NA	1	NA	NA
Os01g0190500		Orphans (185)	Os01g0190500 | | Orphans (185)	1	1	0	0	NA	1	NA	1	NA	NA
Os01g0194200		Orphans (185)	Os01g0194200 | | Orphans (185)	NA	1	NA	NA	NA	NA	NA	NA	NA	NA
Os01g0202500	OsOrphan2	Orphans (185)	Os01g0202500 | OsOrphan2 | Orphans (185)	NA	NA	NA	NA	NA	0	NA	NA	NA	0
Os01g0367900		Orphans (185)	Os01g0367900 | | Orphans (185)	NA	NA	NA	NA	NA	NA	NA	1	NA	NA
Os01g0672300		Orphans (185)	Os01g0672300 | | Orphans (185)	NA	NA	NA	NA	NA	NA	NA	1	NA	NA
Os01g0716200		Orphans (185)	Os01g0716200 | | Orphans (185)	NA	NA	NA	NA	NA	NA	1	1	0	NA
Os01g0896200		Orphans (185)	Os01g0896200 | | Orphans (185)	NA	NA	NA	NA	NA	NA	1	1	NA	NA
Os01g0952500	OsOrphan7	Orphans (185)	Os01g0952500 | OsOrphan7 | Orphans (185)	0	0	NA	NA	0	NA	NA	NA	NA	NA
Os02g0110700		Orphans (185)	Os02g0110700 | | Orphans (185)	NA	NA	NA	NA	NA	NA	NA	NA	1	NA
Os02g0299200		Orphans (185)	Os02g0299200 | | Orphans (185)	NA	NA	NA	NA	NA	NA	1	1	NA	NA
Os02g0557800	OsOrphan18	Orphans (185)	Os02g0557800 | OsOrphan18 | Orphans (185)	NA	0	NA	NA	0	NA	NA	NA	NA	NA
Os02g0631700	OsOrphan20	Orphans (185)	Os02g0631700 | OsOrphan20 | Orphans (185)	1	NA	NA	NA	NA	NA	NA	NA	NA	NA
Os02g0773600	OsOrphan24	Orphans (185)	Os02g0773600 | OsOrphan24 | Orphans (185)	NA	NA	NA	NA	NA	NA	1	1	0	NA
Os03g0161400		Orphans (185)	Os03g0161400 | | Orphans (185)	NA	NA	NA	NA	NA	NA	1	1	0	NA
Os03g0352450		Orphans (185)	Os03g0352450 | | Orphans (185)	0	0	NA	NA	NA	NA	NA	NA	NA	NA
Os03g0355700		Orphans (185)	Os03g0355700 | | Orphans (185)	1	NA	NA	NA	NA	NA	1	NA	NA	NA
Os03g0388500		Orphans (185)	Os03g0388500 | | Orphans (185)	NA	1	NA	NA	NA	NA	NA	NA	NA	NA
Os03g0636700		Orphans (185)	Os03g0636700 | | Orphans (185)	1	NA	NA	NA	NA	NA	NA	1	NA	NA
Os03g0722400		Orphans (185)	Os03g0722400 | | Orphans (185)	1	1	0	NA	NA	NA	NA	NA	NA	NA
Os04g0177300		Orphans (185)	Os04g0177300 | | Orphans (185)	1	1	0	NA	NA	NA	NA	NA	NA	NA
Os04g0442300	OsOrphan45	Orphans (185)	Os04g0442300 | OsOrphan45 | Orphans (185)	NA	NA	NA	NA	0	NA	NA	NA	NA	NA
Os04g0540200	OsOrphan49	Orphans (185)	Os04g0540200 | OsOrphan49 | Orphans (185)	NA	NA	NA	NA	NA	NA	NA	NA	0	NA
Os04g0569900		Orphans (185)	Os04g0569900 | | Orphans (185)	1	NA	NA	NA	NA	NA	NA	NA	NA	NA
Os04g0591100		Orphans (185)	Os04g0591100 | | Orphans (185)	NA	NA	NA	NA	NA	NA	NA	NA	0	NA
Os04g0673300	OsOrphan53	Orphans (185)	Os04g0673300 | OsOrphan53 | Orphans (185)	NA	0	0	NA	0	NA	NA	NA	NA	0
Os05g0187500		Orphans (185)	Os05g0187500 | | Orphans (185)	1	1	0	NA	NA	1	1	NA	NA	NA
Os05g0466100	OsOrphan60	Orphans (185)	Os05g0466100 | OsOrphan60 | Orphans (185)	NA	NA	NA	NA	NA	NA	NA	NA	NA	0
Os05g0541100		Orphans (185)	Os05g0541100 | | Orphans (185)	NA	NA	NA	NA	1	NA	NA	NA	NA	NA
Os05g0595300	OsOrphan65	Orphans (185)	Os05g0595300 | OsOrphan65 | Orphans (185)	0	NA	NA	NA	NA	NA	NA	NA	NA	NA
Os06g0102800	OsPHD32	Orphans (185)	Os06g0102800 | OsPHD32 | Orphans (185)	NA	0	NA	NA	NA	NA	NA	NA	NA	NA
Os06g0275000	OsCOL10	Orphans (185)	Os06g0275000 | OsCOL10 | Orphans (185)	NA	NA	NA	NA	1	NA	NA	NA	NA	NA
Os06g0488200		Orphans (185)	Os06g0488200 | | Orphans (185)	NA	NA	NA	NA	NA	NA	NA	NA	1	NA
Os07g0517400		Orphans (185)	Os07g0517400 | | Orphans (185)	1	NA	NA	NA	NA	NA	1	NA	NA	NA
Os08g0115200		Orphans (185)	Os08g0115200 | | Orphans (185)	NA	NA	NA	NA	NA	NA	NA	1	0	NA
Os08g0249000	OsCOL14	Orphans (185)	Os08g0249000 | OsCOL14 | Orphans (185)	NA	1	NA	NA	NA	NA	NA	NA	NA	NA
Os08g0560300		Orphans (185)	Os08g0560300 | | Orphans (185)	1	NA	NA	NA	NA	NA	1	1	NA	NA
Os09g0442700		Orphans (185)	Os09g0442700 | | Orphans (185)	NA	NA	0	NA	NA	NA	NA	NA	NA	NA
Os10g0362300	OsOrphan98	Orphans (185)	Os10g0362300 | OsOrphan98 | Orphans (185)	0	NA	NA	NA	NA	NA	NA	NA	NA	NA
Os10g0420200		Orphans (185)	Os10g0420200 | | Orphans (185)	NA	NA	NA	NA	NA	NA	1	NA	NA	NA
Os10g0466500	OsOrphan101	Orphans (185)	Os10g0466500 | OsOrphan101 | Orphans (185)	NA	NA	NA	NA	NA	NA	NA	1	NA	NA
Os10g0574700		Orphans (185)	Os10g0574700 | | Orphans (185)	NA	NA	NA	NA	NA	NA	NA	NA	0	NA
Os11g0143300	OsOrphan103	Orphans (185)	Os11g0143300 | OsOrphan103 | Orphans (185)	0	0	0	NA	0	NA	NA	0	NA	0
Os12g0139400	OsOrphan109	Orphans (185)	Os12g0139400 | OsOrphan109 | Orphans (185)	0	0	0	NA	0	NA	NA	0	1	0
Os12g0209200	OsOrphan111	Orphans (185)	Os12g0209200 | OsOrphan111 | Orphans (185)	NA	NA	NA	NA	NA	NA	0	NA	NA	NA
Os12g0604500		Orphans (185)	Os12g0604500 | | Orphans (185)	1	NA	NA	NA	NA	NA	NA	NA	NA	NA
Os01g0922600	OsSBP2	SBP (19)	Os01g0922600 | OsSBP2 | SBP (19)	NA	NA	NA	NA	NA	NA	NA	NA	0	NA
Os06g0659100	OsSBP10	SBP (19)	Os06g0659100 | OsSBP10 | SBP (19)	NA	NA	NA	NA	NA	NA	1	NA	NA	NA
Os06g0703500	OsSBP12	SBP (19)	Os06g0703500 | OsSBP12 | SBP (19)	NA	NA	NA	NA	NA	NA	1	NA	NA	NA
Os09g0491532	OsSBP17	SBP (19)	Os09g0491532 | OsSBP17 | SBP (19)	NA	NA	NA	NA	NA	NA	1	1	0	NA
Os11g0496600		SBP (19)	Os11g0496600 | | SBP (19)	1	NA	NA	NA	NA	NA	NA	NA	NA	NA
Os01g0213800	OsTCP1	TCP (22)	Os01g0213800 | OsTCP1 | TCP (22)	1	NA	0	NA	NA	NA	1	1	0	NA
Os02g0635800	OsTCP4	TCP (22)	Os02g0635800 | OsTCP4 | TCP (22)	1	NA	NA	NA	NA	NA	1	1	0	NA
Os03g0706500	OsTCP7	TCP (22)	Os03g0706500 | OsTCP7 | TCP (22)	NA	NA	NA	0	NA	NA	NA	NA	NA	NA
Os03g0785800	OsTCP8	TCP (22)	Os03g0785800 | OsTCP8 | TCP (22)	1	NA	NA	NA	NA	NA	1	NA	NA	NA
Os08g0544800	OsTCP16	TCP (22)	Os08g0544800 | OsTCP16 | TCP (22)	1	NA	NA	NA	NA	NA	NA	NA	NA	NA
Os11g0175700	OsTCP20	TCP (22)	Os11g0175700 | OsTCP20 | TCP (22)	1	NA	NA	NA	NA	NA	NA	NA	NA	NA
Os12g0616400	OsTCP23	TCP (22)	Os12g0616400 | OsTCP23 | TCP (22)	1	NA	NA	NA	NA	NA	NA	NA	NA	NA
Os02g0104500	OsTHX4	Trihelix (17)	Os02g0104500 | OsTHX4 | Trihelix (17)	1	NA	NA	NA	NA	NA	NA	1	NA	NA
Os02g0648300	OsTHX7	Trihelix (17)	Os02g0648300 | OsTHX7 | Trihelix (17)	1	NA	NA	NA	NA	NA	1	1	0	NA
Os03g0113500	OsTHX8	Trihelix (17)	Os03g0113500 | OsTHX8 | Trihelix (17)	NA	NA	NA	NA	NA	NA	1	1	0	NA
Os04g0541100	OsTHX13	Trihelix (17)	Os04g0541100 | OsTHX13 | Trihelix (17)	NA	NA	NA	NA	NA	NA	1	1	0	NA
Os05g0560600	OsTHX16	Trihelix (17)	Os05g0560600 | OsTHX16 | Trihelix (17)	NA	NA	NA	NA	NA	NA	NA	NA	0	NA
Os02g0179400	OsTUB4	TUB (15)	Os02g0179400 | OsTUB4 | TUB (15)	1	NA	0	NA	NA	1	NA	NA	NA	NA
Os12g0163400	OsTUB14	TUB (15)	Os12g0163400 | OsTUB14 | TUB (15)	NA	NA	NA	NA	1	NA	NA	NA	NA	NA
Os06g0145800		WHIRLY (2)	Os06g0145800 | | WHIRLY (2)	1	NA	NA	NA	NA	NA	NA	NA	NA	NA
Os01g0246700	OsWRKY4	WRKY (103)	Os01g0246700 | OsWRKY4 | WRKY (103)	0	1	NA	NA	1	NA	NA	NA	0	NA
Os01g0289600	OsWRKY5	WRKY (103)	Os01g0289600 | OsWRKY5 | WRKY (103)	NA	NA	NA	NA	NA	NA	0	NA	NA	NA
Os01g0584900	OsWRKY6	WRKY (103)	Os01g0584900 | OsWRKY6 | WRKY (103)	NA	NA	NA	NA	1	NA	NA	NA	NA	NA
Os01g0656400	OsWRKY10	WRKY (103)	Os01g0656400 | OsWRKY10 | WRKY (103)	NA	NA	NA	NA	NA	NA	NA	NA	0	NA
Os01g0730700	OsWRKY13	WRKY (103)	Os01g0730700 | OsWRKY13 | WRKY (103)	NA	NA	NA	0	NA	NA	NA	NA	NA	NA
Os01g0734000	OsWRKY14	WRKY (103)	Os01g0734000 | OsWRKY14 | WRKY (103)	NA	NA	NA	NA	1	NA	NA	NA	NA	NA
Os01g0750100	OsWRKY15	WRKY (103)	Os01g0750100 | OsWRKY15 | WRKY (103)	NA	NA	NA	NA	NA	NA	NA	NA	0	NA
Os01g0821300	OsWRKY19	WRKY (103)	Os01g0821300 | OsWRKY19 | WRKY (103)	NA	NA	NA	NA	NA	NA	NA	NA	0	NA
Os01g0821600	OsWRKY20	WRKY (103)	Os01g0821600 | OsWRKY20 | WRKY (103)	NA	NA	NA	NA	NA	NA	NA	NA	0	NA
Os01g0826400	OsWRKY21	WRKY (103)	Os01g0826400 | OsWRKY21 | WRKY (103)	0	NA	0	0	NA	NA	NA	NA	0	NA
Os01g0972800	OsWRKY24	WRKY (103)	Os01g0972800 | OsWRKY24 | WRKY (103)	NA	NA	NA	NA	NA	NA	1	1	0	NA
Os02g0181300	OsWRKY25	WRKY (103)	Os02g0181300 | OsWRKY25 | WRKY (103)	0	NA	NA	NA	NA	NA	NA	NA	0	NA
Os02g0462800	OsWRKY27	WRKY (103)	Os02g0462800 | OsWRKY27 | WRKY (103)	NA	NA	NA	NA	NA	NA	NA	NA	0	NA
Os03g0335200	OsWRKY32	WRKY (103)	Os03g0335200 | OsWRKY32 | WRKY (103)	0	NA	NA	0	NA	0	0	0	0	0
Os03g0657400	OsWRKY35	WRKY (103)	Os03g0657400 | OsWRKY35 | WRKY (103)	NA	NA	NA	0	NA	NA	NA	NA	NA	NA
Os03g0758000	OsWRKY37	WRKY (103)	Os03g0758000 | OsWRKY37 | WRKY (103)	NA	NA	NA	NA	NA	0	NA	0	NA	NA
Os03g0855100	OsWRKY40	WRKY (103)	Os03g0855100 | OsWRKY40 | WRKY (103)	NA	NA	NA	NA	NA	NA	1	1	0	NA
Os04g0605100	OsWRKY46	WRKY (103)	Os04g0605100 | OsWRKY46 | WRKY (103)	NA	NA	NA	NA	NA	NA	NA	NA	0	NA
Os05g0183100	OsWRKY49	WRKY (103)	Os05g0183100 | OsWRKY49 | WRKY (103)	NA	NA	NA	NA	NA	NA	NA	NA	0	NA
Os05g0322900	OsWRKY52	WRKY (103)	Os05g0322900 | OsWRKY52 | WRKY (103)	NA	1	NA	NA	NA	NA	NA	0	0	NA
Os05g0343400	OsWRKY53	WRKY (103)	Os05g0343400 | OsWRKY53 | WRKY (103)	NA	NA	NA	NA	NA	NA	NA	NA	0	NA
Os05g0474800	OsWRKY54	WRKY (103)	Os05g0474800 | OsWRKY54 | WRKY (103)	NA	NA	0	0	NA	NA	NA	NA	0	NA
Os05g0478700	OsWRKY56	WRKY (103)	Os05g0478700 | OsWRKY56 | WRKY (103)	NA	NA	NA	NA	NA	NA	NA	NA	0	NA
Os05g0537100	OsWRKY59	WRKY (103)	Os05g0537100 | OsWRKY59 | WRKY (103)	NA	1	NA	NA	1	NA	NA	NA	0	NA
Os05g0571200	OsWRKY62	WRKY (103)	Os05g0571200 | OsWRKY62 | WRKY (103)	NA	1	0	0	NA	NA	NA	NA	0	NA
Os05g0583000	OsWRKY63	WRKY (103)	Os05g0583000 | OsWRKY63 | WRKY (103)	0	NA	NA	1	1	NA	NA	NA	NA	NA
Os06g0158100	OsWRKY66	WRKY (103)	Os06g0158100 | OsWRKY66 | WRKY (103)	0	NA	NA	NA	NA	NA	NA	NA	NA	NA
Os06g0649000	OsWRKY68	WRKY (103)	Os06g0649000 | OsWRKY68 | WRKY (103)	NA	1	0	NA	1	0	NA	0	0	NA
Os07g0111400	OsWRKY69	WRKY (103)	Os07g0111400 | OsWRKY69 | WRKY (103)	NA	NA	NA	NA	NA	0	NA	NA	NA	NA
Os07g0680400	OsWRKY73	WRKY (103)	Os07g0680400 | OsWRKY73 | WRKY (103)	0	1	0	0	NA	0	NA	NA	0	0
Os08g0198900	OsWRKY76	WRKY (103)	Os08g0198900 | OsWRKY76 | WRKY (103)	0	NA	NA	NA	NA	0	NA	NA	NA	NA
Os08g0235800	OsWRKY77	WRKY (103)	Os08g0235800 | OsWRKY77 | WRKY (103)	NA	NA	NA	NA	NA	NA	NA	NA	0	NA
Os08g0276200	OsWRKY78	WRKY (103)	Os08g0276200 | OsWRKY78 | WRKY (103)	NA	0	NA	NA	NA	NA	NA	NA	NA	NA
Os08g0386200	OsWRKY79	WRKY (103)	Os08g0386200 | OsWRKY79 | WRKY (103)	NA	NA	NA	NA	NA	NA	NA	NA	0	NA
Os09g0334500	OsWRKY82	WRKY (103)	Os09g0334500 | OsWRKY82 | WRKY (103)	NA	NA	NA	NA	NA	NA	NA	NA	0	NA
Os09g0417600	OsWRKY83	WRKY (103)	Os09g0417600 | OsWRKY83 | WRKY (103)	NA	1	NA	NA	NA	NA	NA	0	NA	NA
Os09g0417800	OsWRKY84	WRKY (103)	Os09g0417800 | OsWRKY84 | WRKY (103)	NA	1	NA	0	NA	NA	NA	0	0	NA
Os11g0490900	OsWRKY94	WRKY (103)	Os11g0490900 | OsWRKY94 | WRKY (103)	NA	NA	NA	NA	1	NA	NA	NA	NA	NA
Os12g0116700	OsWRKY101	WRKY (103)	Os12g0116700 | OsWRKY101 | WRKY (103)	0	1	NA	0	NA	NA	NA	NA	NA	NA
Os08g0479400	OsZHD8	ZF-HD (15)	Os08g0479400 | OsZHD8 | ZF-HD (15)	1	NA	NA	NA	NA	NA	1	1	NA	NA
Os09g0414500	OsZHD9	ZF-HD (15)	Os09g0414500 | OsZHD9 | ZF-HD (15)	NA	NA	NA	NA	NA	NA	1	1	0	NA
Os11g0128300	OsZHD12	ZF-HD (15)	Os11g0128300 | OsZHD12 | ZF-HD (15)	NA	NA	NA	NA	NA	NA	NA	NA	0	NA
Os11g0243300	OsZHD13	ZF-HD (15)	Os11g0243300 | OsZHD13 | ZF-HD (15)	1	NA	NA	NA	NA	NA	NA	NA	NA	NA
Os03g0180800	OsZIM14	ZIM (21)	Os03g0180800 | OsZIM14 | ZIM (21)	NA	NA	NA	NA	NA	1	NA	NA	0	NA
Os03g0180900	OsZIM16	ZIM (21)	Os03g0180900 | OsZIM16 | ZIM (21)	0	NA	NA	NA	1	NA	NA	NA	NA	NA
Os03g0181100	OsZIM15	ZIM (21)	Os03g0181100 | OsZIM15 | ZIM (21)	NA	NA	NA	NA	NA	NA	NA	NA	0	NA
Os03g0402800	OsZIM11	ZIM (21)	Os03g0402800 | OsZIM11 | ZIM (21)	NA	NA	NA	NA	NA	NA	NA	NA	0	NA
Os10g0391400	OsZIM18	ZIM (21)	Os10g0391400 | OsZIM18 | ZIM (21)	NA	NA	NA	NA	1	NA	NA	NA	0	NA
Os10g0392400	OsZIM17	ZIM (21)	Os10g0392400 | OsZIM17 | ZIM (21)	NA	NA	NA	NA	1	NA	NA	NA	0	NA
