## Supplementary material for "Comparative Analysis of Salinity Response Transcriptomes in Salt-Tolerant Pokkali and Susceptible IR29 Rice": Geniza_et_at_ supplementary_material (3).xlsx

### Sheet: Supplementary Table 3
Supplementary Table 3
Unique GO terms identified in IR29 and Pokkali transcript annotations

### Sheet: IR29-77
a (77): Pokkali Unique
GO:0000741		GO domain	GO term accession	GO term name
GO:0001708		biological_process	GO:0046164	alcohol catabolic process
GO:0003777		biological_process	GO:0042886	amide transport
GO:0005578		biological_process	GO:0046283	anthocyanin-containing compound metabolic process
GO:0005681		biological_process	GO:0006914	autophagy
GO:0005759		biological_process	GO:0001708	cell fate specification
GO:0005875		biological_process	GO:0048667	cell morphogenesis involved in neuron differentiation
GO:0006635		biological_process	GO:0042545	cell wall modification
GO:0006714		biological_process	GO:0044275	cellular carbohydrate catabolic process
GO:0006914		biological_process	GO:0070887	cellular response to chemical stimulus
GO:0007052		biological_process	GO:0034614	cellular response to reactive oxygen species
GO:0007243		biological_process	GO:0007417	central nervous system development
GO:0007292		biological_process	GO:0019499	cyanide metabolic process
GO:0007369		biological_process	GO:0051501	diterpene phytoalexin metabolic process
GO:0007417		biological_process	GO:0032392	DNA geometric change
GO:0008227		biological_process	GO:0009960	endosperm development
GO:0009207		biological_process	GO:0010631	epithelial cell migration
GO:0009277		biological_process	GO:0006635	fatty acid beta-oxidation
GO:0009700		biological_process	GO:0007292	female gamete generation
GO:0009825		biological_process	GO:0007369	gastrulation
GO:0009960		biological_process	GO:0070841	inclusion body assembly
GO:0009966		biological_process	GO:0009700	indole phytoalexin biosynthetic process
GO:0010218		biological_process	GO:0034220	ion transmembrane transport
GO:0010631		biological_process	GO:0000741	karyogamy
GO:0015915		biological_process	GO:0070843	misfolded protein transport
GO:0016234		biological_process	GO:0007052	mitotic spindle organization
GO:0016597		biological_process	GO:0009825	multidimensional cell growth
GO:0016661		biological_process	GO:0048519	negative regulation of biological process
GO:0018149		biological_process	GO:0048812	neuron projection morphogenesis
GO:0019094		biological_process	GO:0015915	obsolete fatty-acyl group transport
GO:0019499		biological_process	GO:0090174	organelle membrane fusion
GO:0030135		biological_process	GO:0018149	peptide cross-linking
GO:0030139		biological_process	GO:0019094	pole plasm mRNA localization
GO:0030162		biological_process	GO:0031331	positive regulation of cellular catabolic process
GO:0031112		biological_process	GO:0031112	positive regulation of microtubule polymerization or depolymerization
GO:0031331		biological_process	GO:0031334	positive regulation of protein-containing complex assembly
GO:0031334		biological_process	GO:0009207	purine ribonucleoside triphosphate catabolic process
GO:0032392		biological_process	GO:0042981	regulation of apoptotic process
GO:0032403		biological_process	GO:0044087	regulation of cellular component biogenesis
GO:0032412		biological_process	GO:0032875	regulation of DNA endoreduplication
GO:0032875		biological_process	GO:0032886	regulation of microtubule-based process
GO:0032886		biological_process	GO:0065009	regulation of molecular function
GO:0033121		biological_process	GO:0032412	regulation of monoatomic ion transmembrane transporter activity
GO:0034097		biological_process	GO:0048580	regulation of post-embryonic development
GO:0034220		biological_process	GO:0030162	regulation of proteolysis
GO:0034614		biological_process	GO:0033121	regulation of purine nucleotide catabolic process
GO:0035097		biological_process	GO:2000241	regulation of reproductive process
GO:0035258		biological_process	GO:0009966	regulation of signal transduction
GO:0042545		biological_process	GO:0034097	response to cytokine
GO:0042554		biological_process	GO:0010218	response to far red light
GO:0042886		biological_process	GO:0006714	sesquiterpenoid metabolic process
GO:0042887		biological_process	GO:0048367	shoot system development
GO:0042974		biological_process	GO:0044283	small molecule biosynthetic process
GO:0042981		biological_process	GO:0042554	superoxide anion generation
GO:0043005		cellular_component	GO:0071944	cell periphery
GO:0043130		cellular_component	GO:0030135	coated vesicle
GO:0043189		cellular_component	GO:0030139	endocytic vesicle
GO:0043241		cellular_component	GO:0009277	fungal-type cell wall
GO:0044087		cellular_component	GO:0043189	H4/H2A histone acetyltransferase complex
GO:0044275		cellular_component	GO:0035097	histone methyltransferase complex
GO:0044283		cellular_component	GO:0016234	inclusion body
GO:0046164		cellular_component	GO:0005875	microtubule associated complex
GO:0046283		cellular_component	GO:0005759	mitochondrial matrix
GO:0048367		cellular_component	GO:0043005	neuron projection
GO:0048519		cellular_component	GO:0048770	pigment granule
GO:0048580		cellular_component	GO:0005681	spliceosomal complex
GO:0048667		molecular_function	GO:0042887	amide transmembrane transporter activity
GO:0048770		molecular_function	GO:0016597	amino acid binding
GO:0048812		molecular_function	GO:0008227	G protein-coupled amine receptor activity
GO:0051501		molecular_function	GO:0003777	microtubule motor activity
GO:0065009		molecular_function	GO:0042974	nuclear retinoic acid receptor binding
GO:0070841		molecular_function	GO:0016661	oxidoreductase activity, acting on other nitrogenous compounds as donors
GO:0070843		molecular_function	GO:0043130	ubiquitin binding
GO:0070887
GO:0071944
GO:0090174
GO:2000241

### Sheet: Pokkali-57
b (57): IR29 Unique		GO domain	GO term accession	GO term name
GO:0000103		biological_process	GO:0002526	acute inflammatory response
GO:0000288		biological_process	GO:0051301	cell division
GO:0000981		biological_process	GO:0044271	cellular nitrogen compound biosynthetic process
GO:0001701		biological_process	GO:0071495	cellular response to endogenous stimulus
GO:0002526		biological_process	GO:0071310	cellular response to organic substance
GO:0002573		biological_process	GO:0006458	'de novo' protein folding
GO:0004619		biological_process	GO:0021700	developmental maturation
GO:0004645		biological_process	GO:0006353	DNA-templated transcription termination
GO:0005654		biological_process	GO:0045444	fat cell differentiation
GO:0005774		biological_process	GO:0009686	gibberellin biosynthetic process
GO:0005815		biological_process	GO:0006096	glycolytic process
GO:0006096		biological_process	GO:0001701	in utero embryonic development
GO:0006353		biological_process	GO:0042435	indole-containing compound biosynthetic process
GO:0006366		biological_process	GO:0051325	interphase
GO:0006417		biological_process	GO:0045132	meiotic chromosome segregation
GO:0006458		biological_process	GO:0002573	myeloid leukocyte differentiation
GO:0006998		biological_process	GO:0006998	nuclear envelope organization
GO:0008134		biological_process	GO:0000288	nuclear-transcribed mRNA catabolic process, deadenylation-dependent decay
GO:0009295		biological_process	GO:0018988	obsolete molting cycle, protein-based cuticle
GO:0009610		biological_process	GO:0015914	phospholipid transport
GO:0009620		biological_process	GO:0045597	positive regulation of cell differentiation
GO:0009686		biological_process	GO:0030163	protein catabolic process
GO:0009723		biological_process	GO:0046131	pyrimidine ribonucleoside metabolic process
GO:0009786		biological_process	GO:0009786	regulation of asymmetric cell division
GO:0010226		biological_process	GO:0006417	regulation of translation
GO:0010551		biological_process	GO:0030323	respiratory tube development
GO:0014070		biological_process	GO:0031960	response to corticosteroid
GO:0015914		biological_process	GO:0009723	response to ethylene
GO:0016114		biological_process	GO:0009620	response to fungus
GO:0016647		biological_process	GO:0010226	response to lithium ion
GO:0017145		biological_process	GO:0014070	response to organic cyclic compound
GO:0018988		biological_process	GO:0009610	response to symbiotic fungus
GO:0019627		biological_process	GO:0017145	stem cell division
GO:0021700		biological_process	GO:0000103	sulfate assimilation
GO:0030163		biological_process	GO:0016114	terpenoid biosynthetic process
GO:0030323		biological_process	GO:0006366	transcription by RNA polymerase II
GO:0030426		biological_process	GO:0043039	tRNA aminoacylation
GO:0031960		biological_process	GO:0019627	urea metabolic process
GO:0031985		biological_process	GO:0040025	vulval development
GO:0040025		cellular_component	GO:0031985	Golgi cisterna
GO:0042435		cellular_component	GO:0030426	growth cone
GO:0043039		cellular_component	GO:0005815	microtubule organizing center
GO:0044271		cellular_component	GO:0009295	nucleoid
GO:0045132		cellular_component	GO:0005654	nucleoplasm
GO:0045181		cellular_component	GO:0005774	vacuolar membrane
GO:0045444		molecular_function	GO:0004645	1,4-alpha-oligoglucan phosphorylase activity
GO:0045597		molecular_function	GO:0000981	DNA-binding transcription factor activity, RNA polymerase II-specific
GO:0046131		molecular_function	GO:0045181	glutamate synthase activity, NAD(P)H as acceptor
GO:0051297		molecular_function	GO:0070568	guanylyltransferase activity
GO:0051301		molecular_function	GO:0070547	L-tyrosine aminotransferase activity
GO:0051325		molecular_function	GO:0016647	oxidoreductase activity, acting on the CH-NH group of donors, oxygen as acceptor
GO:0070547		molecular_function	GO:0004619	phosphoglycerate mutase activity
GO:0070568		molecular_function	GO:0070717	poly-purine tract binding
GO:0070717		molecular_function	GO:0008134	transcription factor binding
GO:0071310
GO:0071495
GO:0071842
