## Supplementary material for "Comparative Analysis of Salinity Response Transcriptomes in Salt-Tolerant Pokkali and Susceptible IR29 Rice": Geniza_et_at_ supplementary_material (5).xlsx

### Sheet: Sheet1
Supplementary table 5
Counts of simple sequence repeats identified in IR29 and Pokkali transcriptome data.
	Dinucleotide	Trinucleotide	Tetranucleotide	Pentanucleotide	Hexanucleotide
IR29	6777	16734	3291	8139	7752
POKKALI	5865	16427	2979	7491	7612
