## Supplementary material for "Comparative Analysis of Salinity Response Transcriptomes in Salt-Tolerant Pokkali and Susceptible IR29 Rice": Geniza_et_at_ supplementary_material (6).xlsx

### Sheet: true_polymorphSNP_ref_ir29_pok
Supplementary Table 6: Position of the 257 polymorphic SNP set on the Japonica genome.
chromosome	position	reference	IR29	Pokkali
1	1012078	A	G	T
1	2021937	G	A	C
1	2247805	A	T	C
1	2583482	G	C	A
1	3257502	C	G	A
1	3993907	A	T	C
1	4530888	G	GCACAG	GCCCAG
1	5139664	T	A	G
1	7054919	G	A	T
1	7270823	T	G	A
1	8597548	A	G	T
1	9097701	C	A	G
1	9101102	G	C	A
1	10718704	T	A	G
1	10822703	T	C	G
1	13320502	TAAA	T	C
1	13438340	G	C	A
1	13771393	G	A	C
1	14300815	T	G	A
1	18532535	A	T	G
1	18539309	A	T	G
1	18540085	T	G	A
1	18773099	G	T	C
1	21424331	G	T	C
1	21902075	T	G	A
1	23846268	G	A	T
1	24605302	A	G	T
1	25212231	G	T	A
1	25413505	G	T	A
1	28486779	T	A	TA
1	28526857	G	A	T
1	33235442	A	C	T
1	35897797	G	GT	GT,T
1	41155994	C	A	T
1	41488916	C	A	T
2	2512322	T	G	A
2	3279400	A	G	C
2	6470565	C	A	T
2	6471220	A	G	C
2	6787470	C	G	A
2	7219156	A	C	T
2	9508201	G	T	A
2	19391509	T	A	C
2	19883622	T	C	G
2	20408643	A	T	C
2	20879359	G	A	T
2	23135668	A	C	G
2	24328889	G	A	T
2	24353299	G	A	C
2	24353314	C	A	T
2	24353842	G	C	A
2	24373021	C	G	T
2	24373027	A	C	T
2	24373090	C	A	T
2	24373759	C	A	G
2	24373915	A	G	C
2	24374194	G	T	A
2	24739119	A	G	C
2	26786037	G	A	T
2	26800250	G	T	C
2	29024722	T	A	C
2	29522904	T	C	G
2	30459955	C	A,G	G,A
2	31039915	A	T	G
2	31986704	A	G	T
2	35108930	G	A	C
2	35109995	G	T	C
2	35109996	C	A	T
2	35110137	A	C	G
2	35110321	G	C	A
2	35130897	T	A	C
2	35657841	A	G	T
3	3934598	A	G	C
3	8201004	C	T	G
3	9455811	G	A	G
3	10367618	T	A	G
3	15322392	C	T	A
3	15335594	G	A	T
3	15335867	T	C	A
3	15824044	A	C	C,ATGC
3	16264191	G	C	T
3	33513127	T	A	G
3	33599369	G	T	A
3	33853622	A	G	C
3	34386865	G	A	T
3	35443527	C	G	A
3	35658576	C	T	C
4	986607	A	G	T
4	1331017	G	T	A
4	1707927	A	G	T
4	1709700	T	A	G
4	1709706	A	G	T
4	1719357	C	T	G
4	1740704	A	G	T
4	1740709	A	C	G
4	1740788	G	T	A
4	4416762	T	C	A
4	8518081	G	A	C
4	8585565	G	C	A
4	9677575	A	C	T
4	11746563	C	G	T
4	12048139	A	T	G
4	15830926	T	G,C	C,G
4	19836501	G	A	G
4	21518896	T	A	T
4	24536341	A	C	G
4	30215823	T	C	C,A
5	493090	T	A	C
5	7732126	A	G	T
5	12011933	C	A	G
5	15245486	G	T	C
5	17781295	G	A	A,C
5	19704843	T	C	G
5	24160471	G	T	A
5	24196874	A	G	G,T
5	26275185	G	T	C
6	529564	C	G	T
6	816131	C	T	A
6	1078475	G	T	C
6	3243679	T	A	C
6	3538820	T	A	G
6	8848337	C	G	A
6	9717650	T	G	A
6	10589068	G	A	T
6	10648745	C	T	A
6	10649327	T	A	C
6	10659801	T	C	A
6	11449001	A	G	T
6	26433442	G	A	T
6	30616963	G	C	A
7	1671050	T	C	G
7	2379806	A	C	G
7	7720031	G	A	T
7	15407788	T	C	A
7	15451214	C	A	T
7	15451249	T	A	C
7	15451279	A	G	T
7	17692291	A	G	A
7	17749508	C	A	G
7	21396465	C	G	A
7	21435809	G	A	T
7	21912503	C	T	G
7	26816429	G	T	C
7	27155597	G	T,A	A,T
7	29668764	A	C	T
8	370754	T	A	G
8	2210846	T	C	A
8	4417237	T	C	A
8	4543749	A	T	G
8	4708049	T	A	G
8	6003386	C	A	G
8	6003559	G	C	A
8	6003799	C	T	G,T
8	6140560	G	T	A
8	6141241	T	A	C
8	6141263	A	T	C
8	8813458	A	C	G
8	9058304	T	A	G
8	16627131	G	T	C
8	16873219	T	G	A
8	17822627	A	G	T
8	20160914	C	T	G
8	21172365	G	A	C
8	26991622	C	T	T,A
8	27027983	G	T	C
8	27092788	G	T	C
8	27737811	A	T	G
9	3494514	G	C	A
9	6441024	C	A	G
9	9383672	C	T	A
9	10339579	G	T	C
9	10930566	T	C	A
9	11030328	G	A	T
9	11131938	C	G	A
9	11131988	A	G	T
9	11132891	G	C	T
9	11240863	A	T	C
9	11664945	A	C	T
9	11738591	G	T	A
9	14671594	GA	G	A
10	911709	C	T	G
10	916239	G	T	A
10	11543442	G	A	C
10	12923723	C	A	T
10	12981434	A	T	C
10	13082623	G	A	C
10	15923306	A	T	G
10	17418377	T	G	A
10	17483193	C	G	T
10	18286284	G	A,C	C,A
10	20551354	T	C	C,A
11	2516412	A	C	T
11	6534156	A	G	C
11	6542270	C	A	T
11	6612975	C	T	G
11	9758071	T	G	A
11	11223835	CT	C	T
11	11878775	A	C	G
11	17129247	G	C	A
11	18493755	GT	G	T
11	18495043	C	T	G
11	18940072	A	T	C
11	18940073	C	T	G
11	19525109	T	C	TCGC
11	20182494	C	A	G
11	24221054	A	C	G
11	24673557	G	T	C
11	24715775	A	T	G
11	26088867	T	C	G
11	26215049	A	C	G
11	26305060	T	A	G
11	27034004	G	T	A
11	27224646	A	G	T
11	27251097	G	T	A
11	27270125	A	G	T
11	27282612	T	G	C
11	27282750	G	A	T
11	27282896	G	C	T
11	27284761	A	T	G
11	27284845	G	T	A
11	27285219	A	C	G
11	27344626	C	G	T
11	27352847	C	T	G
11	27487277	A	C	T
11	27494340	T	A	G
11	27831771	A	G	C
11	27843636	G	A	C
11	27843806	C	G	T
11	28451472	G	T	A
12	140971	C	G	T
12	602795	A	C	G
12	1436409	A	T	C
12	4122593	T	G	C
12	4196650	T	A	C
12	4462393	ACG	A	G
12	5904985	A	T	C
12	6913419	C	A	T
12	6914168	A	T	G
12	7455307	A	T	G
12	7457491	C	A	T
12	8793179	A	C	G
12	8796723	C	A	T
12	10011553	C	G	T
12	10773823	G	T	A
12	10833338	T	C	A
12	17708763	G	A	C
12	17708842	A	C	G
12	17710402	C	T	A
12	17736894	A	C	G
12	17963941	C	G	T
12	18346000	A	G	T
12	22182984	A	G	C
12	22218483	C	T	G
12	22468173	G	A	C
12	22825788	A	G	T
12	22857690	T	C	G
12	23103218	A	T	G
