## Supplementary material for "Comparative Analysis of Salinity Response Transcriptomes in Salt-Tolerant Pokkali and Susceptible IR29 Rice": Geniza_et_at_ supplementary_material (7).xlsx

### Sheet: Sheet1
Supplementary Table 7: Number of transitions and transversions resulting from SNP analysis with reference to the allele from the Japonica genome
SNP	Type	IR29	Pokkali
A à G	Transition	28904	28202
T à C	Transition	28707	28160
G à A	Transition	31399	31116
C à T	Transition	31409	30884
G à C	Transversion	8694	8536
C à G	Transversion	8912	8807
T à G	Transversion	9343	9193
A à C	Transversion	9329	9256
G à T	Transversion	10156	10156
C à A	Transversion	10224	10252
T à A	Transversion	9865	9679
A à T	Transversion	9903	9552
--	indel	4805	4680
	total transit/transver	196845	193793
	total snp	201650	198473
	insertion/deletion variant	4805	4680
