## Supplementary material for "Comparative Analysis of Salinity Response Transcriptomes in Salt-Tolerant Pokkali and Susceptible IR29 Rice": Geniza_et_at_ supplementary_material (8).xlsx

### Sheet: genes_of_257polymorph_set
Supplementary Table 8: List of Japonica Genes that overlap the 257 Polymorphic SNP set
OS01G0117900
OS01G0118000
OS01G0118033
OS01G0137500
OS01G0137550
OS01G0137700
OS01G0137750
OS01G0141600
OS01G0141700
OS01G0147700
OS01G0147800
OS01G0147850
OS01G0162200
OS01G0162300
OS01G0162400
OS01G0162500
OS01G0177200
OS01G0195500
OS01G0227350
OS01G0227400
OS01G0227500
OS01G0231500
OS01G0257400
OS01G0266200
OS01G0294500
OS01G0295900
OS01G0296000
OS01G0296100
OS01G0296133
OS01G0338401
OS01G0338600
OS01G0339001
OS01G0341200
OS01G0341300
OS01G0346250
OS01G0346600
OS01G0355500
OS01G0520340
OS01G0520500
OS01G0520600
OS01G0524700
OS01G0563000
OS01G0570700
OS01G0570800
OS01G0605300
OS01G0605400
OS01G0605500
OS01G0618400
OS01G0618450
OS01G0618500
OS01G0618601
OS01G0633900
OS01G0689800
OS01G0689900
OS01G0689975
OS01G0690800
OS01G0690900
OS01G0784101
OS01G0784200
OS01G0784450
OS01G0837200
OS01G0837300
OS01G0837350
OS01G0937300
OS01G0937366
OS01G0937400
OS01G0943950
OS01G0944000
OS02G0145500
OS02G0160800
OS02G0160900
OS02G0161000
OS02G0215400
OS02G0215500
OS02G0215600
OS02G0215650
OS02G0221500
OS02G0221600
OS02G0228151
OS02G0228300
OS02G0228400
OS02G0266000
OS02G0266100
OS02G0266200
OS02G0528550
OS02G0528750
OS02G0537700
OS02G0553400
OS02G0553500
OS02G0553600
OS02G0596100
OS02G0615400
OS02G0615500
OS02G0615800
OS02G0616100
OS02G0621600
OS02G0621700
OS02G0661400
OS02G0661500
OS02G0661600
OS02G0661800
OS02G0661900
OS02G0662000
OS02G0703800
OS02G0703900
OS02G0704000
OS02G0704131
OS02G0712600
OS02G0712700
OS02G0712800
OS02G0731200
OS02G0731300
OS02G0741700
OS02G0759600
OS02G0759700
OS02G0818450
OS02G0818500
OS02G0818601
OS02G0818800
OS02G0818900
OS02G0819000
OS02G0829400
OS02G0829500
OS03G0173500
OS03G0173700
OS03G0255100
OS03G0278300
OS03G0278333
OS03G0278366
OS03G0278400
OS03G0296000
OS03G0296100
OS03G0296200
OS03G0296300
OS03G0385900
OS03G0386000
OS03G0393700
OS03G0393801
OS03G0400800
OS03G0400901
OS03G0803000
OS03G0803066
OS03G0803100
OS03G0803200
OS03G0803250
OS03G0804800
OS03G0804900
OS03G0809300
OS03G0809400
OS03G0819100
OS03G0819201
OS03G0819300
OS03G0819400
OS03G0819450
OS03G0843200
OS03G0843300
OS03G0843400
OS03G0843500
OS03G0847851
OS03G0847900
OS03G0848100
OS04G0116600
OS04G0116650
OS04G0121900
OS04G0122000
OS04G0127100
OS04G0127200
OS04G0127300
OS04G0127500
OS04G0127600
OS04G0164900
OS04G0165000
OS04G0165100
OS04G0227100
OS04G0227200
OS04G0228000
OS04G0228100
OS04G0228300
OS04G0249600
OS04G0249700
OS04G0278000
OS04G0278100
OS04G0278101
OS04G0282200
OS04G0401000
OS04G0433200
OS04G0490866
OS04G0490900
OS04G0598800
OS04G0598900
OS04G0599000
OS05G0108450
OS05G0108600
OS05G0108800
OS05G0108950
OS05G0109100
OS05G0227100
OS05G0328000
OS05G0369800
OS05G0369900
OS05G0370000
OS05G0370100
OS05G0404500
OS05G0404600
OS05G0404700
OS05G0491500
OS05G0492500
OS05G0492600
OS05G0528701
OS05G0528900
OS05G0528950
OS05G0529000
OS06G0108900
OS06G0109000
OS06G0114000
OS06G0114066
OS06G0114132
OS06G0114200
OS06G0119800
OS06G0119900
OS06G0120050
OS06G0163900
OS06G0170500
OS06G0266800
OS06G0279900
OS06G0289900
OS06G0290701
OS06G0291100
OS06G0303400
OS06G0303501
OS06G0303600
OS06G0303700
OS06G0646801
OS06G0646900
OS06G0720700
OS06G0720900
OS07G0131500
OS07G0131600
OS07G0131725
OS07G0238700
OS07G0238800
OS07G0448800
OS07G0450000
OS07G0483500
OS07G0484300
OS07G0484401
OS07G0541600
OS07G0541700
OS07G0542232
OS07G0542400
OS07G0551600
OS07G0551700
OS07G0551750
OS07G0644100
OS07G0644200
OS07G0644300
OS07G0644400
OS07G0649500
OS07G0649600
OS07G0695900
OS07G0696000
OS08G0107400
OS08G0107500
OS08G0107600
OS08G0107650
OS08G0107700
OS08G0139700
OS08G0175600
OS08G0175700
OS08G0175800
OS08G0177500
OS08G0180300
OS08G0180400
OS08G0203300
OS08G0203325
OS08G0203350
OS08G0205150
OS08G0205175
OS08G0205200
OS08G0244400
OS08G0360800
OS08G0361000
OS08G0364400
OS08G0364500
OS08G0378900
OS08G0379000
OS08G0421000
OS08G0421100
OS08G0421300
OS08G0435800
OS08G0435900
OS08G0436000
OS08G0539600
OS08G0539700
OS08G0539900
OS08G0540000
OS08G0541300
OS08G0541400
OS08G0554400
OS08G0554501
OS09G0246300
OS09G0246500
OS09G0287300
OS09G0287500
OS09G0322200
OS09G0322300
OS09G0338500
OS09G0347800
OS09G0347900
OS09G0349600
OS09G0349650
OS09G0349675
OS09G0350900
OS09G0352400
OS09G0359500
OS09G0360400
OS09G0412900
OS09G0413000
OS10G0113900
OS10G0114101
OS10G0368100
OS10G0368200
OS10G0368400
OS10G0389800
OS10G0389900
OS10G0390600
OS10G0390701
OS10G0392500
OS10G0442700
OS10G0442800
OS10G0470700
OS10G0471350
OS10G0471400
OS10G0483700
OS10G0483800
OS10G0483900
OS10G0528100
OS10G0528150
OS10G0528200
OS11G0153600
OS11G0153700
OS11G0224800
OS11G0224900
OS11G0225000
OS11G0225100
OS11G0226400
OS11G0226550
OS11G0275200
OS11G0300650
OS11G0300700
OS11G0310100
OS11G0485900
OS11G0486000
OS11G0515500
OS11G0515700
OS11G0523800
OS11G0535600
OS11G0546750
OS11G0546900
OS11G0547000
OS11G0621200
OS11G0621300
OS11G0629600
OS11G0630300
OS11G0653300
OS11G0655100
OS11G0655200
OS11G0655300
OS11G0657000
OS11G0657050
OS11G0657100
OS11G0673600
OS11G0674932
OS11G0675200
OS11G0676050
OS11G0676650
OS11G0677000
OS11G0677050
OS11G0677101
OS11G0679700
OS11G0679900
OS11G0680200
OS11G0680500
OS11G0687100
OS11G0687200
OS11G0695800
OS12G0102900
OS12G0103000
OS12G0111400
OS12G0111500
OS12G0111600
OS12G0129650
OS12G0129700
OS12G0181500
OS12G0181533
OS12G0182600
OS12G0182700
OS12G0182800
OS12G0188566
OS12G0188700
OS12G0212100
OS12G0212400
OS12G0226700
OS12G0226766
OS12G0226900
OS12G0227050
OS12G0236200
OS12G0236225
OS12G0255850
OS12G0256000
OS12G0256300
OS12G0283900
OS12G0284000
OS12G0284250
OS12G0285100
OS12G0481400
OS12G0481700
OS12G0485400
OS12G0485500
OS12G0489100
OS12G0489200
OS12G0548200
OS12G0548300
OS12G0548800
OS12G0552800
OS12G0559000
OS12G0559200
OS12G0559250
OS12G0563300
OS12G0563350
OS12G0563400
OS12G0563500
